# Transcriptional profiling of potato (*Solanum tuberosum* L.) during a compatible interaction with the root-knot nematode, *Meloidogyne javanica*

**DOI:** 10.1101/849414

**Authors:** Teresia Nyambura Macharia, Daniel Bellieny-Rabelo, Lucy Novungayo Moleleki

**Author notes:** Correspondence: Prof. Lucy Moleleki.

## Abstract

Root-knot nematode (RKN, *Meloidogyne javanica*) presents a great challenge to *Solanaceae* crops, including the potato. In this report, we conducted an investigation to understand the transcriptional regulation of molecular responses in potato roots during a compatible interaction following RKN infection. In this study, analysis of gene expression profiles using RNA-seq of *Solanum tuberosum* cv Mondial with RKN interaction at 0, 3- and 7-days post-inoculation (dpi). In total, 4,948 and 4,484 genes were respectively detected as differentially expressed genes (DEGs) at 3 and 7 dpi. Functional annotation revealed that genes associated with metabolic process were enriched at the transcriptional level suggesting they have an important role in RKN disease development. Nematode infection caused down-regulation of 282 genes associated with pathogen perception hence interfering with activation plant immune system. Further, late activation of pathogenesis-related genes, down-regulation disease resistance genes and activation of host antioxidant system contributed to a susceptible response. Activation of Jasmonic acid (JA) pathway and protease inhibitors was due to wounding during nematode migration and feeding. Nematode infection suppressed ethylene (ET) and salicylic acid (SA) signalling pathway hindering SA/ET responsive genes involved with defense. Induction of auxin biosynthesis genes, regulation of cytokinin levels and up-regulation of transporter genes facilitated of nematode feeding sites (NFSs) initiation. The regulation of several families of transcription factors (TFs) in the plant, such as WRKY, GRAS, ERF BHLH and MYB, was affected by RKN infection disrupting plant defense signalling pathways. This clearly suggest that TFs played an indispensable role in physiological adaptation for successful RKN disease development. This genome-wide analysis revealed the molecular regulatory networks in potato roots which are successfully manipulated by RKN. Being the first study analysing transcriptome profiling of RKN diseased potato, it will provide unparalleled insight into the mechanism underlying disease development.
