## Supplementary Table 1 for "Transcriptional profiling of potato (*Solanum tuberosum* L.) during a compatible interaction with the root-knot nematode, *Meloidogyne javanica*"

### Sheet: Table S1
Table S1. Mapping summary of RNA-Seq reads from Solanum tuberosum samples using the reference genome (v4.03)
Stage	Replicate	Unmapped Reads	Multiple Matches	Uniquely Mapped Reads	% Uniquely Mapped	Total Mapped reads	% Total Mapped	Total Reads Inputs
0 dpi	M_0R2	4413489	12508936	5695885	31.2878	18204821	80.4871	22618310
	M_0R3	6499872	16232887	7106158	30.4475	23339045	78.2168	29838917
3 dpi	M_3R1	3527922	11406789	6698787	36.9985	18105576	83.6923	21633498
	M_3R3	2889114	10910862	7069344	39.3174	17980206	86.1562	20869320
7 dpi	M_7R2	4030314	11783032	6863606	36.8088	18646638	82.2273	22676952
	M_7R3	3188852	11886250	6533647	35.4706	18419897	85.2428	21608749
