## Supplementary Table 4 for "Transcriptional profiling of potato (*Solanum tuberosum* L.) during a compatible interaction with the root-knot nematode, *Meloidogyne javanica*"

### Sheet: Table S4
Table S4. Differentially expressed transcription factors
Gene_ID	3dpi	7dpi	gene name	Annotation	TF class
PGSC0003DMG400025390	-4.24276	-3.74637	RAP2.7	Transcription factor	AP2
PGSC0003DMG400006482	1.71146	#N/A	AP2	floral homeotic protein APETALA	AP2
PGSC0003DMG401013782	#N/A	2.3715	0	Transcription factor	AP2
PGSC0003DMG400023345	-1.8444	#N/A	0	auxin response factor	ARF
PGSC0003DMG400009773	-1.82432	-2.07302	0	auxin response factor	ARF
PGSC0003DMG400031769	1.21325	#N/A	0	auxin response factor	ARF
PGSC0003DMG400014179	1.66432	#N/A	ARF2	auxin response factor	ARF
PGSC0003DMG400014452	1.77836	#N/A	0	auxin response factor	ARF
PGSC0003DMG400012261	1.91195	#N/A	0	auxin response factor	ARF
PGSC0003DMG400008081	1.96219	1.3334	ARF10	auxin response factor	ARF
PGSC0003DMG400007823	1.31461	1.03913	0	two-component response regulator	ARR-B
PGSC0003DMG400003196	1.60059	1.96666	0	ATP-dependent zinc	ARR-B
PGSC0003DMG400011980	2.83672	1.52451	0	two-component response regulator	ARR-B
PGSC0003DMG400008022	-3.4014	-3.31256	0	B3 domain-containing protein	B3
PGSC0003DMG400026314	2.76528	#N/A	OSI_15435	B3 domain-containing protein	B3
PGSC0003DMG400028159	#N/A	-2.11657	0	B3 domain-containing protein	B3
PGSC0003DMG400027820	-1.28468	-1.87234	0	BES1 BZR1 homolog protein	BES1
PGSC0003DMG400028459	-1.08997	-1.41976	0	BES1 BZR1 homolog protein	BES1
PGSC0003DMG400004501	#N/A	-1.94908	BES1	BES1 BZR1 homolog protein	BES1
PGSC0003DMG400015424	#N/A	-1.00636	0	BRASSINAZOLE-RESISTANT 1-like	BES1
PGSC0003DMG400012237	-7.34858	-5.0496	0	Helix-loop-helix DNA-binding domain	bHLH
PGSC0003DMG400030623	-6.7697	-9.88961	0	transcription factor	bHLH
PGSC0003DMG400004087	-4.57651	-4.0937	0	transcription factor	bHLH
PGSC0003DMG400007010	-3.52043	-4.0163	0	Transcription factor	bHLH
PGSC0003DMG400027725	-3.46251	#N/A	0	Transcription factor	bHLH
PGSC0003DMG400021526	-3.37896	-2.89114	OSI_10445	Helix-loop-helix DNA-binding domain	bHLH
PGSC0003DMG400005101	-3.24859	-4.47077	0	Transcription factor	bHLH
PGSC0003DMG400030622	-3.13309	-5.43817	0	Transcription factor	bHLH
PGSC0003DMG400010388	-2.50251	#N/A	0	Transcription factor	bHLH
PGSC0003DMG400028578	-2.44251	#N/A	0	Transcription factor	bHLH
PGSC0003DMG400024523	-2.33596	-2.8337	0	transcription factor	bHLH
PGSC0003DMG400023577	-2.32297	-2.71739	0	Helix-loop-helix DNA-binding domain	bHLH
PGSC0003DMG400025263	-2.30294	-2.18965	0	Helix-loop-helix DNA-binding domain	bHLH
PGSC0003DMG400021717	-1.69498	0	0	Transcription factor	bHLH
PGSC0003DMG400005860	-1.60253	1.87007	0	Helix-loop-helix DNA-binding domain	bHLH
PGSC0003DMG400000232	-1.59793	-1.75389	0	Transcription factor	bHLH
PGSC0003DMG400020174	-1.20946	#N/A	0	Transcription factor	bHLH
PGSC0003DMG400000599	-1.20318	-1.83784	AT3G47640	Transcription factor	bHLH
PGSC0003DMG400017181	1.0671	1.30487	0	Transcription factor	bHLH
PGSC0003DMG401028788	1.14313	#N/A	ICE1	inducer of cbf expression	bHLH
PGSC0003DMG400019659	1.21047	#N/A	0	Transcription factor	bHLH
PGSC0003DMG400018332	1.29493	1.36965	0	Transcription factor	bHLH
PGSC0003DMG400020427	1.44519	1.85991	0	transcription factor bHLH30-like	bHLH
PGSC0003DMG400002630	1.60474	#N/A	0	HLH	bHLH
PGSC0003DMG400031314	1.64335	#N/A	0	basic helix-loop-helix (bHLH) family protein	bHLH
PGSC0003DMG400004580	1.77166	#N/A	0	Transcription factor	bHLH
PGSC0003DMG400012969	1.7897	1.89079	0	Transcription factor	bHLH
PGSC0003DMG400017766	1.90295	#N/A	0	Transcription factor	bHLH
PGSC0003DMG400018950	2.13788	#N/A	0	transcription factor	bHLH
PGSC0003DMG400006089	2.36543	1.71946	0	transcription factor	bHLH
PGSC0003DMG400023852	2.38694	1.02185	0	transcription factor	bHLH
PGSC0003DMG400005725	2.6388	#N/A	0	transcription factor BEE	bHLH
PGSC0003DMG400022058	2.95134	1.51918	0	transcription factor	bHLH
PGSC0003DMG400015659	3.1667	4.10631	0	Transcription factor	bHLH
PGSC0003DMG401010822	3.49247	3.25275	0	Transcription factor	bHLH
PGSC0003DMG401024463	#N/A	-3.3415	0	Transcription factor	bHLH
PGSC0003DMG400040835	#N/A	-2.88977	0	Transcription factor	bHLH
PGSC0003DMG400019017	#N/A	-1.98949	0	transcription factor	bHLH
PGSC0003DMG400010208	#N/A	-1.4412	0	Transcription factor	bHLH
PGSC0003DMG400026168	#N/A	-1.32197	0	Transcription factor	bHLH
PGSC0003DMG400011133	#N/A	1.18994	OSI_09276	transcription factor	bHLH
PGSC0003DMG400020807	#N/A	1.35179	0	Transcription factor	bHLH
PGSC0003DMG400008183	#N/A	1.36012	0	transcription factor	bHLH
PGSC0003DMG401007955	#N/A	1.36999	0	HLH	bHLH
PGSC0003DMG400006569	#N/A	1.50208	0	transcription factor	bHLH
PGSC0003DMG400022578	#N/A	1.7033	0	Helix-loop-helix DNA-binding domain	bHLH
PGSC0003DMG400005388	#N/A	2.10314	0	transcription factor BEE	bHLH
PGSC0003DMG400015482	#N/A	2.5074	0	Transcription factor	bHLH
PGSC0003DMG400016145	#N/A	2.86953	OSI_31709	Helix-loop-helix DNA-binding domain	bHLH
PGSC0003DMG401020784	-2.17309	-2.32913	ATF3	transcription factor	bZIP
PGSC0003DMG400001659	-2.04933	-2.51296	0	Transcription factor	bZIP
PGSC0003DMG400033876	-1.6131	-2.60376	GBF3	Common plant regulatory factor	bZIP
PGSC0003DMG400007301	-1.29841	-1.4038	0	Ocs element-binding factor	bZIP
PGSC0003DMG400037737	-1.10856	-1.54196	OSOBF1	BZip transcription factor	bZIP
PGSC0003DMG400012660	-1.03516	#N/A	GBF1	Transcription factor	bZIP
PGSC0003DMG400029118	-1.00106	#N/A	0	transcription factor	bZIP
PGSC0003DMG400016951	1.313	1.66302	0	Transcription factor	bZIP
PGSC0003DMG400007110	1.45691	#N/A	0	Transcription factor	bZIP
PGSC0003DMG400003529	1.48823	#N/A	0	Ocs element-binding factor	bZIP
PGSC0003DMG400012962	1.62544	#N/A	0	Transcription factor	bZIP
PGSC0003DMG400012792	2.02741	1.0598	TGA4	Transcription factor	bZIP
PGSC0003DMG400021431	2.15996	1.62303	0	bZIP transcription factor	bZIP
PGSC0003DMG400006345	2.16307	1.72771	TGA4	Transcription factor	bZIP
PGSC0003DMG400025889	2.33094	#N/A	0	Transcription factor	bZIP
PGSC0003DMG400022589	2.42522	2.68934	0	Ocs element-binding factor	bZIP
PGSC0003DMG400027562	2.46446	1.50193	0	Transcription factor	bZIP
PGSC0003DMG400007523	6.97563	6.80484	0	Basic region leucine zipper	bZIP
PGSC0003DMG400008011	#N/A	-2.05084	BZIP71	Transcription factor	bZIP
PGSC0003DMG400000088	#N/A	-1.68959	GBF3	Common plant regulatory factor	bZIP
PGSC0003DMG400029774	#N/A	1.118	0	Transcription factor	bZIP
PGSC0003DMG400015494	#N/A	2.44125	0	Ocs element-binding factor	bZIP
PGSC0003DMG400014858		1.09203	0	Transcription factor	bZIP
PGSC0003DMG400030311	-5.07835	-4.20839	0	Zinc finger protein	C2H2
PGSC0003DMG400023547	-3.05049	-2.09272	0	zinc finger protein	C2H2
PGSC0003DMG400021725	-2.82015	-3.97637	0	Inherit from NOG: - C2H2 zinc finger protein, expressed	C2H2
PGSC0003DMG400007715	-2.68367	#N/A	0	ZnF_C2H2	C2H2
PGSC0003DMG400007112	-2.57715	-2.627	0	protein TRANSPARENT TESTA 1-like	C2H2
PGSC0003DMG400031049	-1.28867	-1.41256	0	nucleic acid binding transcription factor zinc ion binding	C2H2
PGSC0003DMG400015611	-1.11455	#N/A	0	zinc finger protein	C2H2
PGSC0003DMG400009859	1.16162	#N/A	0	zinc finger	C2H2
PGSC0003DMG400026081	1.16583	1.71889	STOP1	sensitive to proton rhizotoxicity	C2H2
PGSC0003DMG400010478	1.29239	1.19347	0	zinc finger protein	C2H2
PGSC0003DMG400008110	1.32861	#N/A	0	zinc finger protein	C2H2
PGSC0003DMG400002383	1.47516	#N/A	0	zinc finger protein	C2H2
PGSC0003DMG400041467	1.64021	1.52148	0	zinc finger protein	C2H2
PGSC0003DMG400024700	1.78919	1.33934	0	Zinc finger protein	C2H2
PGSC0003DMG400007160	1.97769	#N/A	0	ZnF_C2H2	C2H2
PGSC0003DMG400031425	1.9795	#N/A	OSI_33145	- C2H2 zinc finger protein	C2H2
PGSC0003DMG400029483	1.98313	#N/A	OSI_32343	zinc finger protein	C2H2
PGSC0003DMG400008205	2.07366	1.75388	0	Zinc finger protein	C2H2
PGSC0003DMG400023267	2.25361	2.6042	0	zinc finger protein	C2H2
PGSC0003DMG400011548	2.82144	1.70729	0	zinc finger protein	C2H2
PGSC0003DMG400004882	3.00524	2.6621	0	Zinc finger protein	C2H2
PGSC0003DMG400008819	3.17307	2.48971	OSI_24571	transcriptional regulator RABBIT EARS	C2H2
PGSC0003DMG400009382	3.18073	3.56154	0	Zinc finger protein	C2H2
PGSC0003DMG400011365	3.96407	#N/A	0	Zinc finger protein	C2H2
PGSC0003DMG400015532	#N/A	-3.36525	0	zinc finger	C2H2
PGSC0003DMG401030312	#N/A	-3.0324	0	ZnF_C2H2	C2H2
PGSC0003DMG400015534	#N/A	-2.98704	0	zinc finger	C2H2
PGSC0003DMG400034322	#N/A	-2.87027	0	zinc finger protein	C2H2
PGSC0003DMG400015531	#N/A	-2.49709	0	zinc finger	C2H2
PGSC0003DMG400015558	#N/A	-2.12232	0	zinc finger	C2H2
PGSC0003DMG400015533	#N/A	-1.98688	0	zinc finger	C2H2
PGSC0003DMG400026020	#N/A	-1.35913	0	zinc finger protein	C2H2
PGSC0003DMG400002495	#N/A	1.04174	0	zinc finger protein	C2H2
PGSC0003DMG400005147	#N/A	1.59881	OSI_10388	zinc finger protein	C2H2
PGSC0003DMG400014574	#N/A	1.65184	OSI_00265	zinc finger protein	C2H2
PGSC0003DMG400030361	1.50579	1.49096	OSI_18300	zinc finger CCCH domain-containing protein	C3H
PGSC0003DMG400008150	1.54505	1.34481	0	zinc finger CCCH domain-containing protein	C3H
PGSC0003DMG400006803	2.23671	2.08888	0	zinc finger CCCH domain-containing protein	C3H
PGSC0003DMG400025459	2.93312	2.782	0	zinc finger	C3H
PGSC0003DMG400000350	2.98565	2.75263	0	zinc finger	C3H
PGSC0003DMG400006330	#N/A	1.00064	ZFP36	zinc finger	C3H
PGSC0003DMG400016400	#N/A	1.21235	0	zinc finger CCCH domain-containing protein	C3H
PGSC0003DMG400025414	-2.944	-1.78364	OSI_31990	zinc finger protein	CO-like
PGSC0003DMG402010056	-1.40746	-1.19001	CO1	Zinc finger protein	CO-like
PGSC0003DMG401010056	-1.31423	#N/A	COL2	Zinc finger protein	CO-like
PGSC0003DMG400029365	1.74018	#N/A	0	Zinc finger protein CONSTANS-LIKE	CO-like
PGSC0003DMG400027475	4.29561	3.18084	0	Zinc finger protein CONSTANS-LIKE	CO-like
PGSC0003DMG400005325	#N/A	1.04511	COL9	Zinc finger protein CONSTANS-LIKE	CO-like
PGSC0003DMG400003711	-3.39912	-2.87729	0	Salt tolerance-like protein	DBB
PGSC0003DMG400029426	1.47032	#N/A	0	Salt tolerance-like protein	DBB
PGSC0003DMG400003109	1.6174	#N/A	0	Zinc finger (B-box type) family protein	DBB
PGSC0003DMG400027017	3.60492	3.0513	0	salt tolerance	DBB
PGSC0003DMG400022431	-4.65792	-5.43125	0	Dof domain, zinc finger	Dof
PGSC0003DMG400000120	-2.31153	-1.39577	0	dof zinc finger protein	Dof
PGSC0003DMG400025372	-2.2251	-2.5696	0	zinc finger	Dof
PGSC0003DMG400001330	1.38421	1.57562	0	Zinc finger protein	Dof
PGSC0003DMG400012249	1.65889	1.62616	0	zinc finger protein	Dof
PGSC0003DMG400025129	1.68262	#N/A	0	dof zinc finger protein	Dof
PGSC0003DMG400019155	1.9086	#N/A	OSI_10980	Zinc finger protein	Dof
PGSC0003DMG400000441	2.25435	2.5277	0	Zinc finger protein	Dof
PGSC0003DMG400029729	2.41424	1.82571	0	dof zinc finger protein	Dof
PGSC0003DMG400029708	2.62794	2.73651	0	Dof domain, zinc finger	Dof
PGSC0003DMG400023426	2.91113	#N/A	OSI_10980	Zinc finger protein	Dof
PGSC0003DMG400019528	3.84882	2.12571	0	dof zinc finger protein	Dof
PGSC0003DMG400033046	3.86971	3.05998	0	dof zinc finger protein	Dof
PGSC0003DMG400018408	4.12138	3.80942	0	Dof domain, zinc finger	Dof
PGSC0003DMG400002507	#N/A	-2.037	DOF1	Zinc finger protein	Dof
PGSC0003DMG400029191	#N/A	1.788	0	dof zinc finger protein	Dof
PGSC0003DMG400037029	#N/A	2.24019	0	Dof-type zinc finger domain-containing protein	Dof
PGSC0003DMG401008915	1.39535	#N/A	DP1	transcription	E2F/DP
PGSC0003DMG400019693	-10.4651	-8.26286	0	Transcription factor	ERF
PGSC0003DMG400038366	-10.1935	-10.1935	0	dehydration-responsive element-binding protein	ERF
PGSC0003DMG400008734	-8.06388	-8.04176	0	Transcription factor	ERF
PGSC0003DMG400040918	-8.06224	-5.46095	0	ethylene-responsive transcription factor ERF098-like	ERF
PGSC0003DMG400012527	-7.91336	-7.40568	OSI_17041	Transcription factor	ERF
PGSC0003DMG400017233	-7.85753	#N/A	OSI_32479	Transcription factor	ERF
PGSC0003DMG400028700	-7.3728	-10.4964	0	dehydration-responsive element-binding protein	ERF
PGSC0003DMG400045092	-7.3559	-7.3559	0	AP2 ERF domain-containing transcription factor source	ERF
PGSC0003DMG400026049	-6.66888	-7.1819	0	AP2	ERF
PGSC0003DMG400023593	-6.5747	-6.561	0	Transcription factor	ERF
PGSC0003DMG400041045	-6.56257	-6.54133	0	AP2	ERF
PGSC0003DMG400026261	-6.29013	#N/A	0	Transcription factor	ERF
PGSC0003DMG400002272	-5.80696	#N/A	0	AP2	ERF
PGSC0003DMG400030781	-5.70407	-7.13582	OSI_29453	AP2	ERF
PGSC0003DMG400012497	-5.59745	-5.60106	OSI_17041	Transcription factor	ERF
PGSC0003DMG400012525	-5.53302	-7.72617	0	AP2	ERF
PGSC0003DMG400004538	-5.36606	-10.9169	0	AP2	ERF
PGSC0003DMG400012526	-4.96969	-8.07459	0	AP2	ERF
PGSC0003DMG400022759	-4.43406	-6.27468	OSI_17041	Transcription factor	ERF
PGSC0003DMG400006369	-4.36254	-1.72837	0	AP2 ERF domain-containing transcription factor	ERF
PGSC0003DMG400012154	-4.13974	-4.58237	0	Transcription factor	ERF
PGSC0003DMG400004024	-3.5901	-8.11163	0	Transcription factor	ERF
PGSC0003DMG400008264	-3.56185	-7.12624	0	Transcription factor	ERF
PGSC0003DMG400016006	-3.32809	-2.8474	0	Transcription factor	ERF
PGSC0003DMG400012828	-3.10123	-3.38323	0	Transcription factor	ERF
PGSC0003DMG400005837	-3.08753	#N/A	0	Transcription factor	ERF
PGSC0003DMG400014594	-3.08021	#N/A	0	transcription factor	ERF
PGSC0003DMG400025797	-2.96491	-6.763	0	Transcription factor	ERF
PGSC0003DMG400031795	-2.93292	#N/A	0	Transcription factor	ERF
PGSC0003DMG400000365	-2.81645	-1.76281	0	Transcription factor	ERF
PGSC0003DMG400026260	-2.80675	#N/A	0	Transcription factor	ERF
PGSC0003DMG400017813	-2.78714	-2.43574	0	Transcription factor	ERF
PGSC0003DMG400036493	-2.75999	-3.85929	0	Transcription factor	ERF
PGSC0003DMG400008248	-2.65716	-6.59559	0	Transcription factor	ERF
PGSC0003DMG400025282	-2.37018	-6.35394	OSI_17041	Transcription factor	ERF
PGSC0003DMG400008263	-2.25479	-6.65512	0	Transcription factor	ERF
PGSC0003DMG400026048	-2.01684	-4.33386	0	AP2	ERF
PGSC0003DMG400029713	-1.96848	-2.32569	0	transcription factor	ERF
PGSC0003DMG400002235	-1.90247	-2.41402	0	Dehydration-responsive element-binding protein	ERF
PGSC0003DMG400004025	-1.78736	-9.77231	0	AP2	ERF
PGSC0003DMG400002350	-1.78223	-1.96694	0	Transcription factor	ERF
PGSC0003DMG400017231	-1.74072	1.97917	0	Transcription factor	ERF
PGSC0003DMG400007951	-1.73808	-1.82362	0	Transcription factor	ERF
PGSC0003DMG400013256	-1.36681	-1.2398	0	transcription factor	ERF
PGSC0003DMG402013892	-1.35734	#N/A	0	Inherit from NOG: AvrBs3 and PthA family of transcription activator-like effector proteins	ERF
PGSC0003DMG400012524	-1.25353	-3.78065	0	AP2	ERF
PGSC0003DMG400004898	1.0093	0.980798	0	Transcription factor	ERF
PGSC0003DMG400014309	1.12378	-2.55632	CBF1	dehydration-responsive element-binding protein	ERF
PGSC0003DMG400010750	1.14699	#N/A	0	Transcription factor	ERF
PGSC0003DMG400016004	1.26778	1.58121	0	transcription factor	ERF
PGSC0003DMG400020625	1.26821	1.00981	OSI_22202	transcription factor	ERF
PGSC0003DMG400034101	1.47497	#N/A	0	Transcription factor	ERF
PGSC0003DMG400014570	1.63445	#N/A	0	AP2	ERF
PGSC0003DMG400026232	1.86357	#N/A	0	Transcription factor	ERF
PGSC0003DMG400024606	2.1566	#N/A	0	AP2	ERF
PGSC0003DMG400002899	2.42172	-1.62852	OSI_29453	Transcription factor	ERF
PGSC0003DMG400016812	2.63419	3.38068	0	Transcription factor	ERF
PGSC0003DMG400004826	3.27521	#N/A	0	AP2 ERF domain-containing transcription factor	ERF
PGSC0003DMG400025989	3.30862	#N/A	0	AP2	ERF
PGSC0003DMG400010753	3.32085	2.60468	ERF6	ethylene-responsive transcription factor 5-like	ERF
PGSC0003DMG400004825	3.70103	#N/A	0	AP2 ERF domain-containing transcription factor	ERF
PGSC0003DMG400040046	4.65551	2.87806	ERF6	ethylene-responsive transcription factor 5-like	ERF
PGSC0003DMG400036566	4.74921	3.20857	ERF6	ethylene-responsive transcription factor 5-like	ERF
PGSC0003DMG400008352	4.93625	#N/A	OSI_25309	Transcription factor	ERF
PGSC0003DMG400015889	#N/A	-3.23641	0	Dehydration-responsive element-binding protein	ERF
PGSC0003DMG400014311	#N/A	-3.1143	CBF1	dehydration-responsive element-binding protein	ERF
PGSC0003DMG400018352	#N/A	-2.78514	OSI_08216	Transcription factor	ERF
PGSC0003DMG400008538	#N/A	-2.66575	0	AP2	ERF
PGSC0003DMG400027117	#N/A	-2.60252	DREB2B	Dehydration-responsive element-binding protein	ERF
PGSC0003DMG400031294	#N/A	-2.30681	0	transcription factor	ERF
PGSC0003DMG400014310	#N/A	-1.81004	CBF1	dehydration-responsive element-binding protein	ERF
PGSC0003DMG400026461	#N/A	-1.49714	0	dehydration-responsive element-binding protein 3-like	ERF
PGSC0003DMG400009475	#N/A	-1.3503	OSI_22202	Transcription factor	ERF
PGSC0003DMG400014541	#N/A	1.42954	0	Transcription factor	ERF
PGSC0003DMG400026136	#N/A	1.52916	0	Transcription factor	ERF
PGSC0003DMG400014610	#N/A	1.67941	0	transcription factor	ERF
PGSC0003DMG400028500	#N/A	2.14172	0	Transcription factor	ERF
PGSC0003DMG400009304	-4.86142	-4.98446	0	Myb family transcription factor	G2-like
PGSC0003DMG400010067	-4.21147	-4.82882	0	Myb-like DNA-binding domain	G2-like
PGSC0003DMG400002144	-3.68616	#N/A	0	MYB family transcription factor	G2-like
PGSC0003DMG400000828	-2.01858	-3.10446	0	MYB family transcription factor	G2-like
PGSC0003DMG400011435	-1.74176	-2.26236	0	Myb-like DNA-binding domain	G2-like
PGSC0003DMG400007174	0.980973	1.28102	0	Myb-like DNA-binding domain	G2-like
PGSC0003DMG400023467	1.61077	1.19234	0	MYB family transcription factor	G2-like
PGSC0003DMG400028100	1.72659	2.56509	0	Myb-like DNA-binding domain	G2-like
PGSC0003DMG400026644	1.90179	#N/A	0	dna binding	G2-like
PGSC0003DMG400014803	2.14808	3.05544	OSI_27903	Transcription factor	G2-like
PGSC0003DMG400011688	2.557	#N/A	0	transcription factor	G2-like
PGSC0003DMG400009378	4.04271	3.97927	GLK1	transcription factor	G2-like
PGSC0003DMG400021857	6.35287	4.60945	GLK1	transcription factor	G2-like
PGSC0003DMG400010194	#N/A	-1.84899	OSI_06510	Myb-like DNA-binding domain	G2-like
PGSC0003DMG400015893	#N/A	-1.46418	0	dna binding	G2-like
PGSC0003DMG400008401	#N/A	1.66189	0	Transcription factor	G2-like
PGSC0003DMG400025801	#N/A	2.03749	0	MYB family transcription factor	G2-like
PGSC0003DMG400023341	-3.7577	-3.4185	0	gata transcription factor	GATA
PGSC0003DMG400027264	-2.76777	-2.54127	0	gata transcription factor	GATA
PGSC0003DMG400015502	-2.28094	-3.67712	0	transcription factor	GATA
PGSC0003DMG400020491	-1.04317	-1.0337	0	GATA transcription factor	GATA
PGSC0003DMG400011579	1.16458	1.35038	0	gata transcription factor	GATA
PGSC0003DMG400026248	1.78607	0.983112	0	GATA transcription factor	GATA
PGSC0003DMG400026193	-1.77723	-1.7796	0	storekeeper protein	GeBP
PGSC0003DMG400026196	-1.38981	-1.79127	0	storekeeper protein	GeBP
PGSC0003DMG400019232	-3.19066	-3.27903	0	Chitin-inducible gibberellin-responsive protein	GRAS
PGSC0003DMG400023556	-1.74999	-2.34177	0	Scarecrow-like protein	GRAS
PGSC0003DMG400013356	-1.60083	-2.91155	0	Scarecrow-like protein	GRAS
PGSC0003DMG400012683	-1.45574	#N/A	0	Scarecrow-like protein	GRAS
PGSC0003DMG400008442	-1.28564	#N/A	0	Scarecrow-like protein	GRAS
PGSC0003DMG400021444	1.02914	1.46082	SHR2	Transcription factor	GRAS
PGSC0003DMG400024781	1.35246	1.86884	0	Scarecrow-like protein	GRAS
PGSC0003DMG400026643	1.36166	#N/A	0	nodulation-signaling pathway 2 protein-like	GRAS
PGSC0003DMG400015692	1.38619	1.12328	GAI	DELLA protein	GRAS
PGSC0003DMG400019211	3.54537		GAI	DELLA protein	GRAS
PGSC0003DMG400016833	1.45341	#N/A	SCR	Transcription factor	GRAS
PGSC0003DMG400004752	1.5941	1.57582	0	GRAS domain family	GRAS
PGSC0003DMG400011742	1.86277	1.68181	0	Transcription factor	GRAS
PGSC0003DMG400014900	1.9598	1.30443	0	Scarecrow-like protein	GRAS
PGSC0003DMG400014589	2.12011	#N/A	0	calmodulin-binding protein	GRAS
PGSC0003DMG400006132	2.24208	3.10518	PAT1	Chitin-inducible gibberellin-responsive protein	GRAS
PGSC0003DMG400039263	2.24388	#N/A	OSI_11994	Pathway 1	GRAS
PGSC0003DMG400012071	2.31483	2.16355	OSI_10846	Nodulation-signaling pathway 2	GRAS
PGSC0003DMG400006352	2.47012	2.47095	0	Scarecrow-like protein	GRAS
PGSC0003DMG400022244	2.87626	4.23872	OSI_06240	scarecrow-like protein 18	GRAS
PGSC0003DMG400002139	2.93972	2.26108	0	Scarecrow-like protein	GRAS
PGSC0003DMG400014099	3.84168	3.21882	OSI_11994	Pathway 1	GRAS
PGSC0003DMG400024937	4.60898	3.53347	0	Scarecrow-like protein	GRAS
PGSC0003DMG400037075	5.09849	#N/A	0	GRAS family transcription factor	GRAS
PGSC0003DMG400026191	5.44326	5.11584	0	Scarecrow-like protein	GRAS
PGSC0003DMG400021802	#N/A	-2.19002	0	Chitin-inducible gibberellin-responsive protein	GRAS
PGSC0003DMG400030468	#N/A	-1.63301	0	Scarecrow-like protein	GRAS
PGSC0003DMG400024853	#N/A	-1.56302	0	Scarecrow-like protein	GRAS
PGSC0003DMG400029921	#N/A	-1.50584	0	Scarecrow-like protein	GRAS
PGSC0003DMG400019200	#N/A	-1.44335	0	Scarecrow-like protein	GRAS
PGSC0003DMG400010121	#N/A	-1.01797	0	Scarecrow-like protein	GRAS
PGSC0003DMG400004649	#N/A	2.53333	OSI_35053	Scarecrow-like protein	GRAS
PGSC0003DMG400029384	1.67965	2.14262	0	growth-regulating factor	GRF
PGSC0003DMG400003220	1.73871	#N/A	0	QLQ	GRF
PGSC0003DMG400018491	#N/A	1.6037	0	growth-regulating factor	GRF
PGSC0003DMG400030881	#N/A	2.39275	0	growth-regulating factor	GRF
PGSC0003DMG400014279	-2.97382	-1.68218	0	0	HD-ZIP
PGSC0003DMG400030837	-2.01571	-1.40431	0	Homeobox associated leucine zipper	HD-ZIP
PGSC0003DMG400000248	-1.75363	-2.14094	0	homeobox-leucine zipper protein	HD-ZIP
PGSC0003DMG400006311	-1.07339	-1.43836	HAT14	Homeobox-leucine zipper protein	HD-ZIP
PGSC0003DMG402029143	-1.03665	#N/A	HOX29	homeobox-leucine zipper protein	HD-ZIP
PGSC0003DMG400001417	1.3559	#N/A	0	homeobox-leucine zipper protein	HD-ZIP
PGSC0003DMG400016790	1.4724	1.85327	0	homeobox-leucine zipper protein	HD-ZIP
PGSC0003DMG400016148	1.73786	2.29721	0	homeobox-leucine zipper protein	HD-ZIP
PGSC0003DMG400025342	1.78733	#N/A	0	Homeobox associated leucine zipper	HD-ZIP
PGSC0003DMG400031777	2.2568	2.31118	0	homeobox-leucine zipper protein	HD-ZIP
PGSC0003DMG400025614	2.37196	1.8053	ATHB23	homeobox-leucine zipper protein	HD-ZIP
PGSC0003DMG402012500	2.51465	3.07194	0	homeobox-leucine zipper protein	HD-ZIP
PGSC0003DMG400017640	3.15624	2.72643	0	Homeobox associated leucine zipper	HD-ZIP
PGSC0003DMG400002835	3.27503	3.48107	0	homeobox-leucine zipper protein	HD-ZIP
PGSC0003DMG400005472	4.10055	3.40282	0	Homeobox associated leucine zipper	HD-ZIP
PGSC0003DMG400030494	#N/A	-3.3362	0	homeobox-leucine zipper protein	HD-ZIP
PGSC0003DMG400027770	#N/A	-3.0426	0	homeobox-leucine zipper protein	HD-ZIP
PGSC0003DMG400012682	#N/A	-1.70101	0	homeobox-leucine zipper protein	HD-ZIP
PGSC0003DMG400018509	#N/A	1.77227	0	homeobox-leucine zipper protein	HD-ZIP
PGSC0003DMG400023707	#N/A	2.12758	HAT14	Homeobox-leucine zipper protein	HD-ZIP
PGSC0003DMG400027283	-3.32858	#N/A	0	transcription factor	HSF
PGSC0003DMG402019343	-3.03358	-2.46004	HSFA2C	heat stress transcription factor	HSF
PGSC0003DMG400019344	-2.90557	-2.42405	HSFA2C	transcription factor	HSF
PGSC0003DMG401004023	-2.7284	-2.20734	0	heat shock factor	HSF
PGSC0003DMG401002683	-2.66649	-3.06238	HSFA3	heat stress transcription factor	HSF
PGSC0003DMG401019343	-2.40582	-2.03826	HSFA2C	heat stress transcription factor	HSF
PGSC0003DMG400006447	-2.04679	-1.75357	HSFA2C	heat stress transcription factor	HSF
PGSC0003DMG400008223	-2.02883	-2.83571	HSFA2	heat shock transcription factor	HSF
PGSC0003DMG400016270	-1.14699	-2.32476	HSFA2C	transcription factor	HSF
PGSC0003DMG400028414	-1.12698	-1.28652	HSFA4B	heat stress transcription factor	HSF
PGSC0003DMG400017484	-1.10939	-1.33233	0	heat stress transcription factor	HSF
PGSC0003DMG400003160	1.65279	#N/A	0	heat stress transcription factor	HSF
PGSC0003DMG400000380	2.28952	1.13654	0	Transcription factor	HSF
PGSC0003DMG400032793	2.58922	#N/A	0	Heat stress transcription factor	HSF
PGSC0003DMG400007962	#N/A	2.26205	0	heat stress transcription factor	HSF
PGSC0003DMG400029718	#N/A	2.91868	0	HSF-type DNA-binding	HSF
PGSC0003DMG400012653	-8.01498	#N/A	0	lob domain-containing protein	LBD
PGSC0003DMG400004138	-7.18601	-4.88833	0	lob domain-containing protein	LBD
PGSC0003DMG400025400	-4.27777	-2.79353	0	lob domain-containing protein	LBD
PGSC0003DMG402000764	-3.55732	-4.22618	OSI_12601	lob domain-containing protein	LBD
PGSC0003DMG400014757	-3.40149	-7.05605	0	lob domain-containing protein	LBD
PGSC0003DMG400006914	-2.95495	-1.0386	0	lob domain-containing protein	LBD
PGSC0003DMG401000764	-2.8798	-2.83668	OSI_12601	lob domain-containing protein	LBD
PGSC0003DMG400005719	-2.44529	#N/A	0	lob domain-containing protein	LBD
PGSC0003DMG400027078	-2.26486	-2.9583	0	lob domain-containing protein	LBD
PGSC0003DMG400025752	-1.12573	-1.51429	0	lob domain-containing protein	LBD
PGSC0003DMG400004880	#N/A	-3.06127	OSI_29160	lob domain-containing protein	LBD
PGSC0003DMG400020069	#N/A	-2.22857	0	lob domain-containing protein	LBD
PGSC0003DMG400029080	#N/A	-2.03649	0	lob domain-containing protein	LBD
PGSC0003DMG400020562	#N/A	-2.02226	OSI_18591	lob domain-containing protein	LBD
PGSC0003DMG400024936	#N/A	1.41113	0	lob domain-containing protein	LBD
PGSC0003DMG400014547	#N/A	2.27559	0	Protein of unknown function DUF260	LBD
PGSC0003DMG400021509	#N/A	4.73294	0	Protein of unknown function DUF260	LBD
PGSC0003DMG402012772	#N/A	-4.03512	0	Protein of unknown function DUF260	LBD
PGSC0003DMG400027663	#N/A	-3.97031	0	lob domain-containing protein	LBD
PGSC0003DMG400014174	-3.4202	-2.72521	LFY	Transcription factor	LFY
PGSC0003DMG400017509	-1.66674	#N/A	LOL1	LSD1 zinc finger domain containing protein, expressed	LSD
PGSC0003DMG400003541	-3.23354	-1.93886	TM6	Transcription factor	MIKC_MADS
PGSC0003DMG400022748	-1.73208	#N/A	0	transcription factor	MIKC_MADS
PGSC0003DMG400000008	1.71544	1.10781	AGL20	transcription factor	MIKC_MADS
PGSC0003DMG400004081	3.37374	3.94623	FUL1	Transcription factor	MIKC_MADS
PGSC0003DMG401015205	4.46396	#N/A	0	SRF-type transcription factor (DNA-binding and dimerisation domain)	MIKC_MADS
PGSC0003DMG400024625	#N/A	2.07418	FUL1	transcription factor	MIKC_MADS
PGSC0003DMG400022460	-6.46153	-4.67166	0	0	M-type_MADS
PGSC0003DMG400044568	-2.79801	-4.00942	0	SRF-type transcription factor (DNA-binding and dimerisation domain)	M-type_MADS
PGSC0003DMG400005119	-2.58152	-2.78139	0	agamous-like MADS-box protein	M-type_MADS
PGSC0003DMG400009349	-1.03704	#N/A	0	Transcription factor	M-type_MADS
PGSC0003DMG400018623	#N/A	-2.84304	0	SRF-type transcription factor (DNA-binding and dimerisation domain)	M-type_MADS
PGSC0003DMG400018427	-9.07561	-7.72222	MYB105	myb domain protein	MYB
PGSC0003DMG400028282	-6.0613	#N/A	0	Myb-like DNA-binding domain	MYB
PGSC0003DMG400005641	-5.08008	-4.01948	0	Transcription factor	MYB
PGSC0003DMG400001325	-4.47588	-4.4785	0	Transcription factor	MYB
PGSC0003DMG400007994	-4.12906	-3.5693	0	Myb-like DNA-binding domain	MYB
PGSC0003DMG402004611	-4.08	-4.40836	MYB108	Myblike DNAbinding domain containing protein	MYB
PGSC0003DMG401004611	-3.83844	-5.83452	MYB108	MYB transcription factor	MYB
PGSC0003DMG400026176	-3.41082	-3.59751	0	myb-related protein Myb4-like	MYB
PGSC0003DMG400023405	-3.32686	#N/A	0	Myb-like DNA-binding domain	MYB
PGSC0003DMG400014291	-3.07782	-5.07042	0	Transcription factor	MYB
PGSC0003DMG400004612	-3.00826	-4.11916	MYB108	MYB transcription factor	MYB
PGSC0003DMG400003316	-2.99203	-2.72178	0	transcription factor	MYB
PGSC0003DMG400027077	-2.9672	-3.41255	OSI_00565	Myb-like DNA-binding domain	MYB
PGSC0003DMG400005918	-2.67132	-2.49069	GAM1	Transcription factor	MYB
PGSC0003DMG400007325	-2.50298	-2.73842	0	Transcription factor	MYB
PGSC0003DMG400021401	-2.48974	#N/A	0	Transcription factor	MYB
PGSC0003DMG401026177	-2.32762	-4.30474	0	myb-related protein Myb4-like	MYB
PGSC0003DMG400020071	-2.29654	#N/A	0	Myblike DNAbinding domain containing protein	MYB
PGSC0003DMG400018113	-2.19243	-3.43322	OSI_00565	Myb-like DNA-binding domain	MYB
PGSC0003DMG400008834	-1.68515	-2.15671	0	Transcription factor	MYB
PGSC0003DMG400016292	-1.48347	#N/A	MYB14	Myb-related protein	MYB
PGSC0003DMG400002013	1.16941	#N/A	0	Transcription factor	MYB
PGSC0003DMG400024983	1.26757	#N/A	0	transcription factor	MYB
PGSC0003DMG400022689	1.29	#N/A	GAM1	Transcription factor	MYB
PGSC0003DMG400030348	1.44408	1.14731	0	Transcription factor	MYB
PGSC0003DMG400025612	1.48041	#N/A	0	transcription factor	MYB
PGSC0003DMG400020344	1.51255	1.785	0	Transcription factor	MYB
PGSC0003DMG400027126	1.60314	1.60511	0	Transcription factor	MYB
PGSC0003DMG400025303	1.82557	#N/A	0	transcription factor	MYB
PGSC0003DMG400004948	2.16338	1.74771	0	Transcription factor	MYB
PGSC0003DMG400006176	2.25059	2.69607	MYB4	transcription factor	MYB
PGSC0003DMG400015536	2.60355	2.11837	0	Transcription factor	MYB
PGSC0003DMG400001504	3.16712	5.3536	0	Transcription factor	MYB
PGSC0003DMG400015767	3.39375	4.53535	0	Transcription factor	MYB
PGSC0003DMG400001376	4.86632	3.20493	MYB121	Myb-like DNA-binding domain	MYB
PGSC0003DMG400011250	5.43063	3.82845	0	Transcription factor	MYB
PGSC0003DMG400027202	7.88893	6.56779	0	Transcription factor	MYB
PGSC0003DMG402026177	#N/A	-3.21076	0	myb-related protein Myb4-like	MYB
PGSC0003DMG400019535	#N/A	-2.88537	MYB94	Transcription factor	MYB
PGSC0003DMG400015668	#N/A	-2.26427	0	Transcription factor	MYB
PGSC0003DMG400017223	#N/A	-1.87496	MYB14	Myb-related protein	MYB
PGSC0003DMG400026628	#N/A	3.46825	0	Myblike DNAbinding domain containing protein	MYB
PGSC0003DMG400003737	-5.76286	-3.77412	OSI_21126	SANT	MYB_related
PGSC0003DMG400028098	-4.97687	#N/A	OSI_21126	Transcription factor	MYB_related
PGSC0003DMG400004610	-4.45314	-7.1348	0	Myblike DNAbinding domain containing protein	MYB_related
PGSC0003DMG400015461	-3.72715	-4.51077	OSI_21126	SANT	MYB_related
PGSC0003DMG400008340	-3.38182	-3.33068	0	Myblike DNAbinding domain containing protein	MYB_related
PGSC0003DMG400008339	-2.91681	-3.98622	0	Myblike DNAbinding domain containing protein	MYB_related
PGSC0003DMG402024549	-2.08345	-2.47359	0	MYB family transcription factor	MYB_related
PGSC0003DMG402017733	-0.85941	-1.16435	BDP1	Inherit from KOG: B double prime 1, subunit of RNA polymerase III transcription initiation factor IIIB	MYB_related
PGSC0003DMG400024572	1.0159	#N/A	0	Transcription factor	MYB_related
PGSC0003DMG400033030	1.02875	#N/A	0	Transcription factor	MYB_related
PGSC0003DMG400002138	1.48693	#N/A	OSI_10944	Telomere repeat-binding protein	MYB_related
PGSC0003DMG400021459	1.70581	1.40528	0	MYB family transcription factor	MYB_related
PGSC0003DMG400008123	1.72092	#N/A	0	Myblike DNAbinding domain containing protein	MYB_related
PGSC0003DMG401010883	1.82915	3.99074	0	Myblike DNAbinding domain containing protein	MYB_related
PGSC0003DMG402010883	2.81896	2.66761	0	Transcription factor	MYB_related
PGSC0003DMG400030397	3.35268	3.3181	0	Myblike DNAbinding domain containing protein	MYB_related
PGSC0003DMG400011294	4.72616	3.12427	CCA1	Transcription factor	MYB_related
PGSC0003DMG400025632	4.80868	3.28984	OSI_14230	Myb-like DNA-binding domain	MYB_related
PGSC0003DMG400011048	6.9073	4.86569	0	Transcription factor	MYB_related
PGSC0003DMG400009570	#N/A	2.58312	0	Transcription factor	MYB_related
PGSC0003DMG400032555	-4.30962	-3.45278	0	(NAC) domain-containing protein	NAC
PGSC0003DMG400021474	-3.63679	-3.23638	OSI_09763	(No apical meristem) protein	NAC
PGSC0003DMG400017505	-3.55468	#N/A	0	NAC domain containing protein	NAC
PGSC0003DMG400026332	-2.45067	-2.64499	0	NAC domain-containing protein	NAC
PGSC0003DMG400000555	-1.2866	-1.48235	0	nac domain	NAC
PGSC0003DMG400019615	1.28586	#N/A	0	NAC domain-containing protein	NAC
PGSC0003DMG400033047	1.88988	1.53387	0	NAC domain-containing protein	NAC
PGSC0003DMG400011268	2.06825	#N/A	0	NAC domain-containing protein	NAC
PGSC0003DMG400029741	2.09029	2.94054	0	(NAC) domain-containing protein	NAC
PGSC0003DMG400018435	2.43579	2.93475	0	nac domain protein	NAC
PGSC0003DMG400019293	2.43731	2.74618	0	nac domain	NAC
PGSC0003DMG400023447	3.22786	4.22574	0	No apical meristem (NAM) protein	NAC
PGSC0003DMG400002824	5.03909	5.67376	0	nac domain protein	NAC
PGSC0003DMG402027023	#N/A	-2.12154	0	nac domain	NAC
PGSC0003DMG400005892	#N/A	-1.79395	0	NAC domain-containing protein	NAC
PGSC0003DMG400020147	#N/A	-1.78576	0	No apical meristem (NAM) protein	NAC
PGSC0003DMG400001338	#N/A	-1.66101	0	NAC domain-containing protein	NAC
PGSC0003DMG400009245	#N/A	-1.52231	0	(NAC) domain-containing protein	NAC
PGSC0003DMG400006863	1.13968	#N/A	NFYA	Nuclear transcription factor Y subunit	NF-YA
PGSC0003DMG401021124	1.98291	#N/A	NFYA	Nuclear transcription factor Y subunit	NF-YA
PGSC0003DMG400021747	2.41583	1.87022	NFYA	Nuclear transcription factor Y subunit	NF-YA
PGSC0003DMG400021365	3.06616	1.78201	NFYA	Nuclear transcription factor Y subunit	NF-YA
PGSC0003DMG400028144	4.04603	3.10392	NFYA	Nuclear transcription factor Y	NF-YA
PGSC0003DMG400022172	-2.28071	-4.15119	0	Nuclear transcription factor Y subunit	NF-YB
PGSC0003DMG400004299	2.43244	1.83933	0	Nuclear transcription factor Y subunit	NF-YB
PGSC0003DMG400011385	2.84373	#N/A	OSI_05092	Nuclear transcription factor Y subunit	NF-YB
PGSC0003DMG400044580	#N/A	3.22914	0	Transcription factor	NF-YB
PGSC0003DMG400008989	1.64739	1.46416	NFYC	Nuclear transcription factor Y subunit	NF-YC
PGSC0003DMG401012256	-1.55094	#N/A	0	RWP-RK domain-containing protein	Nin-like
PGSC0003DMG400029643	-0.8588	-1.20608	0	lysine (K)-specific demethylase	Nin-like
PGSC0003DMG400013616	1.32139	#N/A	0	RWP-RK domain-containing protein	Nin-like
PGSC0003DMG400009909	1.76857	1.786	OSI_32291	RWP-RK domain-containing protein	Nin-like
PGSC0003DMG401005796	#N/A	1.11553	0	transcription, DNA-dependent	Nin-like
PGSC0003DMG402012256	#N/A	1.24292	0	transcription, DNA-dependent	Nin-like
PGSC0003DMG400000811	#N/A	-1.84235	RAV1	AP2 ERF and B3 domain-containing	RAV
PGSC0003DMG400021902	-3.21974	-3.39294	TGA1	Squamosa promoter-binding-like protein	SBP
PGSC0003DMG400022824	-2.28241	-1.76655	0	squamosa promoter-binding protein 1-like	SBP
PGSC0003DMG400011433	1.59684	#N/A	0	Squamosa promoter-binding-like protein	SBP
PGSC0003DMG400026027	#N/A	-4.07232	0	SBP domain	SBP
PGSC0003DMG400003616	-1.60664	-1.93027	0	Domain of unknown function (DUF702)	SRS
PGSC0003DMG400003761	1.48962	#N/A	SRS5	Domain of unknown function (DUF702)	SRS
PGSC0003DMG400009453	1.87636	1.78815	LRP1	Domain of unknown function (DUF702)	SRS
PGSC0003DMG400030969	2.38337	2.28062	0	Domain of unknown function (DUF702)	SRS
PGSC0003DMG400008057	-2.37006	-2.33555	0	POX	TALE
PGSC0003DMG400002769	-1.07434	#N/A	0	Homeobox protein knotted-1-like	TALE
PGSC0003DMG400030961	1.13728	#N/A	0	BEL1-like homeodomain protein	TALE
PGSC0003DMG400022736	1.55832	1.45824	0	Homeobox protein knotted-1-like	TALE
PGSC0003DMG400021323	2.36362	1.88525	0	BEL1-like homeodomain protein	TALE
PGSC0003DMG400012329	2.41455	1.63487	0	Homeobox protein BEL1 homolog	TALE
PGSC0003DMG400005930	2.42968	1.93279	0	homeobox	TALE
PGSC0003DMG400019635	2.85937	2.69274	0	BEL1-like homeodomain protein	TALE
PGSC0003DMG400016711	#N/A	-1.66934	STM	homeobox protein	TALE
PGSC0003DMG400045197	-1.7149	#N/A	0	Transcription factor	TCP
PGSC0003DMG400024928	1.93296	#N/A	0	transcription factor	TCP
PGSC0003DMG400040232	2.16045	2.15534	TCP20	Transcription factor	TCP
PGSC0003DMG400022738	2.35549	#N/A	0	Transcription factor	TCP
PGSC0003DMG400033078	2.46872	#N/A	0	Transcription factor	TCP
PGSC0003DMG400000597	2.5058	#N/A	0	transcription factor	TCP
PGSC0003DMG400022964	2.82569	3.34076	0	0	TCP
PGSC0003DMG400003382	3.3074	3.18893	0	Transcription factor	TCP
PGSC0003DMG400005705	#N/A	2.49833	TB1	Transcription factor	TCP
PGSC0003DMG400002728	-4.44865	#N/A	0	0	Trihelix
PGSC0003DMG400003964	-3.1376	-2.6656	0	trihelix transcription factor GT-2-like	Trihelix
PGSC0003DMG400029747	-2.26942	-2.15006	0	0	Trihelix
PGSC0003DMG400020098	-2.13431	-1.00543	0	Alcohol dehydrogenase transcription factor Myb/SANT-like	Trihelix
PGSC0003DMG400007806	-1.28804	-1.1389	UTF1	Inherit from KOG: Transcription factor	Trihelix
PGSC0003DMG400005408	#N/A	1.33068	0	0	Trihelix
PGSC0003DMG400001565	-1.17946	-0.858308	0	wuschel-related homeobox	WOX
PGSC0003DMG400019824	-6.5501	-5.10155	WRKY40	Transcription factor	WRKY
PGSC0003DMG400018081	-5.82353	-4.01551	WRKY73	WRKY transcription factor	WRKY
PGSC0003DMG400005836	-5.3635	-4.46356	WRKY41	transcription factor	WRKY
PGSC0003DMG400012318	-4.81185	-3.6511	WRKY29	transcription factor	WRKY
PGSC0003DMG400009051	-4.78036	-4.04997	0	Transcription factor	WRKY
PGSC0003DMG400027208	-3.86937	-3.8501	0	WRKY transcription factor	WRKY
PGSC0003DMG400009103	-3.09806	-4.39765	0	Transcription factor	WRKY
PGSC0003DMG400000064	-3.02052	-4.17363	WRKY 23	WRKY transcription factor	WRKY
PGSC0003DMG400017349	-2.9244	#N/A	WRKY28	Transcription factor	WRKY
PGSC0003DMG400019408	-2.90354	-5.39975	0	WRKY transcription factor	WRKY
PGSC0003DMG400009703	-2.70564	-2.40894	WRKY8	transcription factor	WRKY
PGSC0003DMG400029779	-2.01245	-4.21807	0	WRKY transcription factor	WRKY
PGSC0003DMG400008391	-1.70766	#N/A	0	WRKY transcription factor	WRKY
PGSC0003DMG400028381	-1.64705	-1.07447	0	Transcription factor	WRKY
PGSC0003DMG400028520	-1.63309	-2.78477	WRKY40	Transcription factor	WRKY
PGSC0003DMG400020432	-1.36819	-1.15027	WRKY69	Transcription factor	WRKY
PGSC0003DMG400022063	-1.1659	-3.26443	WRKY31	Transcription factor	WRKY
PGSC0003DMG400029815	1.03589	#N/A	WRKY20	WRKY transcription factor	WRKY
PGSC0003DMG400015015	1.44282	#N/A	WRKY10	Transcription factor	WRKY
PGSC0003DMG400015076	1.5392	#N/A	WRKY21	WRKY transcription factor	WRKY
PGSC0003DMG400022290	1.55495	1.57725	WRKY20	WRKY transcription factor	WRKY
PGSC0003DMG400025481	1.66255	1.7253	WRKY15	Transcription factor	WRKY
PGSC0003DMG400009014	1.90747	1.59164	0	WRKY	WRKY
PGSC0003DMG400008188	2.34931	4.05992	WRKY50	WRKY transcription factor	WRKY
PGSC0003DMG400005835	#N/A	-2.83936	WRKY41	transcription factor	WRKY
PGSC0003DMG400020608	#N/A	-2.67685	WRKY70	Transcription factor	WRKY
PGSC0003DMG400012160	#N/A	-2.30634	0	WRKY transcription factor	WRKY
PGSC0003DMG400029207	#N/A	-2.07153	0	WRKY transcription factor	WRKY
PGSC0003DMG400007947	#N/A	-1.74497	WRKY7	WRKY transcription factor	WRKY
PGSC0003DMG400009530	#N/A	-1.51406	WRKY17	WRKY transcription factor	WRKY
PGSC0003DMG402028822	#N/A	-1.09662	0	WRKY transcription factor	WRKY
PGSC0003DMG400001434	#N/A	2.30396	0	WRKY	WRKY
PGSC0003DMG400020206	#N/A	6.23608	WRKY75	WRKY transcription factor	WRKY
PGSC0003DMG400003736	-4.32278	-5.47718	0	AtHB33 AtHB33 (ARABIDOPSIS THALIANA HOMEOBOX PROTEIN 33)	ZF-HD
