## Supplementary Table 5 for "Transcriptional profiling of potato (*Solanum tuberosum* L.) during a compatible interaction with the root-knot nematode, *Meloidogyne javanica*"

### Sheet: Table S5
Table S5. Differentially expressed genes associated with hormone signaling pathways and synthesis of secondary metabolites.
Gene ID	3DPI	7DPI	Gene name	Annotation
PGSC0003DMG400021627	-1.74075011203548	-3.45338689665199	OPR1	12-oxophytodienoate reductase
PGSC0003DMG400024910	-2.77887333264657	-4.35531440447353	OPR2	12-oxophytodienoate reductase
PGSC0003DMG402002121	-5.82191004081947	-5.24428715388772	OPR1	12-oxophytodienoate reductase
PGSC0003DMG400018784	-	1.07483638796232	OPR2	12-oxophytodienoate reductase
PGSC0003DMG401030815	-	-1.70106673827762	ADH5	Alcohol dehydrogenase-like
PGSC0003DMG400031809	-	-1.83192970213119	LOX	Plant lipoxygenase may be involved in a number of diverse aspects of plant physiology including growth and development, pest resistance, and senescence or responses to wounding (By similarity)
PGSC0003DMG400028887	-	-2.06867900787794	0	Plant lipoxygenase may be involved in a number of diverse aspects of plant physiology including growth and development, pest resistance, and senescence or responses to wounding (By similarity)
PGSC0003DMG400018779	-	-2.51546296518857	OPR2	12-oxophytodienoate reductase
PGSC0003DMG400024692	-	-2.85204284451022	ALOX5	Arachidonate
PGSC0003DMG400019404	-	-1.31753602421134	SLD1	Fatty acid desaturase
PGSC0003DMG401012679	-3.0878763924275	-2.88156504041499	AOC	allene oxide cyclase
PGSC0003DMG400016887	-5.54331124671171	-6.11310314358962	AOS	Allene oxide synthase
PGSC0003DMG400001149	-1.67442148328963	-1.56016461101872	AOS	Allene oxide synthase
PGSC0003DMG400022894	-2.04628703095368	-3.2556494450343	LOX7	Plant lipoxygenase may be involved in a number of diverse aspects of plant physiology including growth and development, pest resistance, and senescence or responses to wounding (By similarity)
PGSC0003DMG400006480	-5.84719296423735	-3.94254149803692	0	jasmonate-zim-domain protein 10
PGSC0003DMG400032119	-1.2094795179799	-1.40280754995877	0	TIFY
PGSC0003DMG400022888	-6.7938025947155	-5.42711063103992	0	TIFY
PGSC0003DMG400029237	-3.84221417769569	-3.972590851133	0	TIFY 10A-like
PGSC0003DMG400003607	3.85119617405483	4.22492070007248	OSI_03407	Jasmonate O-methyltransferase
PGSC0003DMG400033879	2.07769384031942	2.48696197855588	-	Indole-3-acetic acid-amido synthetase
PGSC0003DMG401000095	-1.25735585858702	-1.61329151977645	-	Indole-3-acetic acid-amido synthetase
PGSC0003DMG400002930	-2.52021251077491	-3.61574215969207	0	tify 10b
PGSC0003DMG400029624	-4.21572779752416	-5.15508452947064	0	S-adenosyl-L-methionine: salicylic acid carboxyl methyltransferase
PGSC0003DMG400011776	-	-4.53678379249432	ACO1	1-aminocyclopropane-1-carboxylate oxidase
PGSC0003DMG400006025	-	-2.05156858271399	ACO1	1-aminocyclopropane-1-carboxylate oxidase
PGSC0003DMG400013894	-	-1.52245967581627	ACO2	1-aminocyclopropane-1-carboxylate oxidase
PGSC0003DMG400021476	-	2.65978556714516	ACO2	1-aminocyclopropane-1-carboxylate oxidase
PGSC0003DMG400028809	-	2.16330053619462	-	1-aminocyclopropane-1-carboxylate oxidase homolog
PGSC0003DMG400017246	-	6.2230293131242	-	1-aminocyclopropane-1-carboxylate oxidase homolog
PGSC0003DMG400002321	-3.21916791328211	-	OSI_23452	1-aminocyclopropane-1-carboxylate oxidase
PGSC0003DMG400016714	-3.53322327556132	-2.99513085914981	ACO2	1-aminocyclopropane-1-carboxylate oxidase
PGSC0003DMG400042294	-1.81828220314182	-3.56959272220344	ACS	1-aminocyclopropane-1-carboxylate synthase
PGSC0003DMG400000193	-5.35304168378683	-2.6563194045222	ACS2	1-aminocyclopropane-1-carboxylate synthase
PGSC0003DMG400005825	2.6061082863155	2.29976510684563	ACS	1-aminocyclopropane-1-carboxylate synthase
PGSC0003DMG400021426	-4.66625966955209	-6.26626708781656	ACS4	1-aminocyclopropane-1-carboxylate synthase
PGSC0003DMG400015853	1.41524641771707	1.40424782987549	FBXL13	ein3-binding F box protein
PGSC0003DMG400030928	-	3.03689726106151	-	EIN3-binding F-box protein
PGSC0003DMG400027651	1.8773614569475	1.38876232632306	ETR1	Ethylene receptor
PGSC0003DMG400031819	1.05819456802368	2.48747361259859	ERS2	Ethylene receptor
PGSC0003DMG400028694	-1.14781478926642	-	ERS2	Ethylene receptor
PGSC0003DMG400016284	-1.80501654130532	-	ETR2	Ethylene receptor
PGSC0003DMG400017186	2.95827997736393	5.35308386897503	ETR2	Histidine kinase / Ethylene receptor 2
PGSC0003DMG400021547	-	1.06897050981252	EIN2	ethylene-insensitive protein
PGSC0003DMG400005016	1.24894383172172	1.42537725867377	0	abscisic acid receptor
PGSC0003DMG400011033	-2.45142406158476	-1.52275557865366	0	abscisic acid receptor
PGSC0003DMG400027118	-3.46472158574421	-1.61673458184597	0	abscisic acid receptor
PGSC0003DMG400012155	1.94757770520281	1.73385976508037	0	abscisic acid receptor
PGSC0003DMG400020599	-5.17847223219393	-1.90016533726409	0	abscisic acid receptor
PGSC0003DMG400020607	-5.21168509861428	-1.91426807259917	0	abscisic acid receptor
PGSC0003DMG400020606	-5.28030002371047	-1.93086145845518	0	abscisic acid receptor
PGSC0003DMG400029194	1.02427955324481	2.36904673162572	0	abscisic acid receptor
PGSC0003DMG400017514	-	-2.82583092108787	-	abscisic acid receptor
PGSC0003DMG400015897	-1.73457791670115	-	0	abscisic acid receptor
PGSC0003DMG400023949	-2.65964063876479	-	0	abscisic acid receptor
PGSC0003DMG400025795	-2.58108069760426	-1.95523200867747	-	Abscisic acid 8'-hydroxylase
PGSC0003DMG400003608	3.03331729615519	3.30291099758547	-	Abscisic acid 8'-hydroxylase
PGSC0003DMG400006661	-4.62076125617061	-2.92075319308875	-	abscisic stress ripening protein
PGSC0003DMG400006663	-5.0671553837364	-4.76024825190277	-	abscisic stress-ripening protein
PGSC0003DMG400030771	-3.53099318832593	-	ADH1	alcohol dehydrogenase
PGSC0003DMG400005738	1.43628778424055	1.59391785755436	FGSG_08151	alpha-dioxygenase
PGSC0003DMG400022255	2.11901908550968	1.1101325682188	0	amino acid
PGSC0003DMG400025834	-2.32231243665028	-2.33128967921188	AAP1	amino acid
PGSC0003DMG400011771	-2.99757016388112	-2.90202025250186	AAP2	amino acid
PGSC0003DMG400011538	4.54878220907628	4.06088763901163	AAP1	amino acid
PGSC0003DMG400010866	-5.55327739679224	-4.71111599853504	0	amino acid
PGSC0003DMG400004961	-1.24426473836765	-	AAP1	amino acid
PGSC0003DMG400011868	1.93762820107883	1.6847367454596	AGXT2	Aminotransferase
PGSC0003DMG400021276	2.08524198820643	-	TAT	Aminotransferase
PGSC0003DMG400012800	1.77961998447876	2.10010607175224	AGXT2	aminotransferase 2
PGSC0003DMG400023912	-	-1.17510489167135	-	ANK
PGSC0003DMG401000923	-1.04311842992728	-	0	Ankyrin Repeat
PGSC0003DMG400029269	1.93478459365548	1.52227955208625	0	Ankyrin repeat-containing protein
PGSC0003DMG400010440	-	-2.22023580875921	-	Ankyrin repeat-containing protein
PGSC0003DMG400010443	-2.50634380671312	-2.35200252848625	0	Ankyrin repeat-containing protein
PGSC0003DMG400025655	-4.26925812036431	-3.75332980326247	0	Ankyrin repeat-containing protein
PGSC0003DMG400020397	1.148601465	-	0	Ankyrin repeat-containing protein
PGSC0003DMG400004315	1.8148956557257	-	0	Ankyrin repeat-containing protein
PGSC0003DMG400025214	-2.03125976776244	-	0	Ankyrin repeat-containing protein
PGSC0003DMG400010430	3.00570745465534	-	0	Ankyrin repeat-containing protein
PGSC0003DMG400045092	-7.3558996581924	-7.3558996581924	0	AP2 ERF domain-containing transcription factor source
PGSC0003DMG400024693	1.51233504626105	-	ALOX5	Arachidonate
PGSC0003DMG400003196	1.60059306872491	1.96666110418656	0	ATP-dependent zinc
PGSC0003DMG400006108	-1.65133554867499	-1.40903896439302	ATAUX2-11	AUX/IAA family
PGSC0003DMG400030896	-	-1.78910347973704	0	AUX/IAA family
PGSC0003DMG400013765	1.23317532855473	-	0	AUX/IAA family
PGSC0003DMG400016317	1.87240871884884	-	ATAUX2-11	AUX/IAA family
PGSC0003DMG400031769	1.21324993917357	-	0	auxin response factor
PGSC0003DMG400023345	-1.84440238530037	-	0	auxin response factor
PGSC0003DMG400012261	1.91195056642285	-	0	auxin response factor
PGSC0003DMG400026010	-	2.44801578262068	-	Auxin responsive protein
PGSC0003DMG400003225	-2.40841883224046	-2.47319873373924	0	Auxin responsive protein
PGSC0003DMG400009168	-3.01009651714969	-3.65972319092134	0	Auxin responsive protein
PGSC0003DMG400020701	3.23992850650973	3.68038158768442	0	Auxin responsive protein
PGSC0003DMG400019182	-2.06070979527741	-1.93143555753855	LAX1	auxin transporter-like protein
PGSC0003DMG400023205	-1.8835493894926	-	0	auxin transporter-like protein
PGSC0003DMG402001610	-	-2.63886163983568	-	auxin-induced
PGSC0003DMG400001641	-3.33653797502196	-2.93349338230163	0	auxin-induced
PGSC0003DMG400001612	-1.92024004705887	-	0	auxin-induced
PGSC0003DMG400001655	-	1.50687873601424	-	auxin-induced protein
PGSC0003DMG401001610	-1.86111245373071	-1.67618845557801	0	Auxin-induced protein
PGSC0003DMG400001604	-1.03408456118871	-1.72778603860444	OSI_05820	auxin-induced protein
PGSC0003DMG400001603	-2.22554863112433	-2.49604405490158	OSI_05820	auxin-induced protein
PGSC0003DMG400000129	1.06055024748996	-	0	Auxin-induced protein
PGSC0003DMG400004786	-	-2.38837911063875	-	auxin-responsive
PGSC0003DMG400004785	1.89216552958203	-	0	auxin-responsive
PGSC0003DMG400022233	-1.95493553063681	-	0	Auxin-responsive family
PGSC0003DMG400031363	-2.88651971376978	-	OSI_16656	Auxin-responsive family
PGSC0003DMG400000375	-	1.28757492395228	-	auxin-responsive protein
PGSC0003DMG400019302	-	-1.98500588921614	IAA3	auxin-responsive protein
PGSC0003DMG400002550	1.95455217506661	2.05586280206249	0	auxin-responsive protein
PGSC0003DMG400029339	-2.9721040887055	-2.67628164334382	IAA13	auxin-responsive protein
PGSC0003DMG400020139	-2.26507054144863	-2.68830166032121	IAA3	auxin-responsive protein
PGSC0003DMG400020478	-4.13359781419474	-3.02738243722406	0	auxin-responsive protein
PGSC0003DMG400005338	-2.84308825874997	-3.25151485837034	IAA3	auxin-responsive protein
PGSC0003DMG400002608	-1.11860037989368	-	0	auxin-responsive protein
PGSC0003DMG400016512	-5.40442817840121	-3.88559248270162	IAA19	Aux IAA proteins are short-lived transcriptional factors that function as repressors of early auxin response genes at low auxin concentrations. Repression is thought to result from the interaction with auxin response factors (ARFs), proteins that bind to the auxin-responsive promoter element (AuxRE). Formation of heterodimers with ARF proteins may alter their ability to modulate early auxin respo…
PGSC0003DMG400001498	1.46441270955215	-	IAA13	auxin-responsive protein
PGSC0003DMG400023325	-	2.56413035152512	-	SAUR family
PGSC0003DMG400039345	3.39129535192671	2.98464931883483	0	SAUR family
PGSC0003DMG400003227	-2.31990488445845	-4.21840415497189	0	SAUR family
PGSC0003DMG400003226	-3.25869849129946	-4.93703046594974	0	SAUR family
PGSC0003DMG400003228	-4.07458232838438	-5.83734200418367	0	SAUR family
PGSC0003DMG400025856	-1.08127988327419	-3.96016557261202	GH3.3	Indole-3-acetic acid-amido synthetase
PGSC0003DMG400026683	-5.58687004014461	-8.34834855650631	GH3.3	Indole-3-acetic acid-amido synthetase
PGSC0003DMG400019881	1.54963709422924	-	0	Indole-3-acetic acid-amido synthetase
PGSC0003DMG400024978	-	-2.28887161067441	-	Indole-3-acetic acid-amido synthetase
PGSC0003DMG400026186	-	-2.65830958468306	-	Indole-3-acetic acid-amido synthetase
PGSC0003DMG400026682	-1.95372357136658	-	GH3.3	Indole-3-acetic acid-amido synthetase
PGSC0003DMG400029672	8.52060065538833	5.0736060202795	-	auxin-induced protein
PGSC0003DMG400021996	1.70351835264555	-	TIR1	F-box and leucine-rich repeat protein
PGSC0003DMG400011353	1.41230123362393	1.27471609455174	TIR1	transport inhibitor response
PGSC0003DMG400022404	1.75087152591797	-	0	transport inhibitor response
PGSC0003DMG400004501	-	-1.94908398195725	-	BES1 BZR1 homolog protein
PGSC0003DMG400017100	2.02600686282442	1.71368471244062	0	Branched-chain-amino-acid aminotransferase
PGSC0003DMG402011540	4.49971804359651	3.8830002792636	0	branched-chain-amino-acid aminotransferase
PGSC0003DMG400004949	-4.52653530531611	-3.71083764255617	0	Branched-chain-amino-acid aminotransferase
PGSC0003DMG400015424	-	-1.00636370741565	-	BRASSINAZOLE-RESISTANT 1-like
PGSC0003DMG400015442	3.33664799140097	2.74856130116976	BKI1	BRI1 kinase inhibitor
PGSC0003DMG400028287	-1.72438602638477	-1.56139593136396	PGUG_03301	Catalyzes the formation of S-adenosylmethionine from methionine and ATP
PGSC0003DMG400037250	-2.17205308210279	-1.76990744098217	PGUG_03301	Catalyzes the formation of S-adenosylmethionine from methionine and ATP
PGSC0003DMG400018292	1.37182654644444	-	SAM1	Catalyzes the formation of S-adenosylmethionine from methionine and ATP (By similarity)
PGSC0003DMG400027291	1.85221672816267	1.25772231604848	OSI_33109	Cis-zeatin O-glucosyltransferase
PGSC0003DMG400027289	-5.30101045827127	-4.98141860033282	OSI_33109	Cis-zeatin O-glucosyltransferase
PGSC0003DMG400023732	7.02023020239835	7.62084961741824	OSI_33109	Cis-zeatin O-glucosyltransferase
PGSC0003DMG400006764	-	-1.0365773039598	-	Cytokinin oxidase/dehydrogenase
PGSC0003DMG400012669	1.78373432780249	4.84033138617581	CYP735A1	cytokinin/ hydrolase
PGSC0003DMG400000277	4.80962544522393	7.86467064607699	CKX3	cytokinin dehydrogenase
PGSC0003DMG400031420	1.52128679904496	-	0	cytokinin dehydrogenase
PGSC0003DMG400038942	3.70007700513055	-	0	isopentenyltransferase
PGSC0003DMG400000957	-	2.58986554556115	-	Adenylate isopentenyltransferase
PGSC0003DMG400033116	2.8995165487943	3.86685333506764	0	adenylate isopentenyltransferase 5
PGSC0003DMG400025152	2.70065636776781	-	OSI_33108	UDP-glucoronosyl and UDP-glucosyl transferase domain containing protein, expressed
PGSC0003DMG400000432	1.53447289653049	1.17547730079676	OSI_33108	UDP-Glycosyltransferase
PGSC0003DMG400018754	-	-1.63903297944074	-	UDP-Glycosyltransferase
PGSC0003DMG400028331	1.81978714210422	1.72008437943178	OSI_33108	UDP-Glycosyltransferase
PGSC0003DMG400025532	-	2.22356530406001	-	UDP-Glycosyltransferase
PGSC0003DMG400007909	3.89300870981715	2.83826812394198	OSI_33108	UDP-Glycosyltransferase
PGSC0003DMG400035573	-	5.83862970044964	-	UDP-Glycosyltransferase
PGSC0003DMG402029824	-1.80312714811721	-	OSI_33108	UDP-Glycosyltransferase
PGSC0003DMG400027200	6.76913557454259	-	OSI_33108	UDP-Glycosyltransferase
PGSC0003DMG400034307	2.23667771649651	-	0	Histidine kinase/cytokinin receptor
PGSC0003DMG400029542	1.3654568606703	-	-	cytokinin receptor
PGSC0003DMG400019383	-1.31837629715488	-	SLD1	Desaturase
PGSC0003DMG400001934	3.61643848851429	3.15988910429164	DNMT3B	DNA (cytosine-5-)-methyltransferase
PGSC0003DMG400032243	-5.63890407670863	-2.67729551300373	HMT3	Homocysteine s-methyltransferase
PGSC0003DMG400000818	-	2.46551328807749	-	Lysine histidine
PGSC0003DMG400009969	-	4.62526449100487	-	Lysine histidine
PGSC0003DMG400020266	-2.33750385651683	-3.2100054302112	0	lysine histidine transporter
PGSC0003DMG400031456	3.36796287133126	3.3775165535978	0	Lysine histidine transporter 1-like
PGSC0003DMG400005098	1.55174031877956	-	0	MATH domain-containing protein
PGSC0003DMG400021539	1.02215987906568	1.05684221124448	NRAMP2	Metal transporter
PGSC0003DMG400009247	2.70268090397927	-	NRAMP1	Metal transporter
PGSC0003DMG400028611	-2.9399407566404	-2.39752903050117	ANT1	peroxisomal adenine nucleotide carrier
PGSC0003DMG400028593	2.16467173216131	2.83985378409875	FG04363.1	phosphotransfer protein
PGSC0003DMG400000638	-5.65007635098416	-4.77715761396462	FG04363.1	phosphotransfer protein
PGSC0003DMG400010050	-3.22758314172152	-3.14545279193724	PRODH	Proline dehydrogenase
PGSC0003DMG400027187	1.50560707820366	-	PROT3	Proline transporter
PGSC0003DMG400027188	4.23304422931936	-	0	Proline transporter
PGSC0003DMG400037026	4.97635097331287	4.06421704162963	SRM	Putrescine N-methyltransferase
PGSC0003DMG400027597	-3.07012776213055	-1.70384656811442	0	REC
PGSC0003DMG400014187	-	-1.95473158774057	-	regulation of cellular process
PGSC0003DMG400028800	-2.21842302149245	-2.51878711936961	0	regulation of cellular process
PGSC0003DMG400010635	-	1.95880068370549	NPR5	Regulatory protein
PGSC0003DMG400021210	-2.77956847644586	-2.83735516874923	0	Regulatory protein
PGSC0003DMG400029852	-1.28505078363697	-	0	response regulator
PGSC0003DMG400024578	-1.34581855586793	-	0	response regulator
PGSC0003DMG400016643	-1.604164499436	-	0	response regulator
PGSC0003DMG400003666	-2.93941909110008	-	TSTD1	RHOD
PGSC0003DMG400003573	1.66049191543557	-	TSTD1	Rhodanese-like domain
PGSC0003DMG400010051	-2.1460933020033	-2.66888660996195	AMD1	S-adenosylmethionine decarboxylase proenzyme
PGSC0003DMG400014379	1.56169662520756	2.69466924715005	SAT1	serine acetyltransferase
PGSC0003DMG400001573	1.85250347763723	1.22774019231631	0	serine acetyltransferase
PGSC0003DMG400022013	-5.376212415102	-3.38910310176558	0	STS14 protein-like
PGSC0003DMG400027000	4.06854444942159	3.75841189131157	TSTD1	Thiosulfate sulfurtransferase (Rhodanese)-like domain containing 1
PGSC0003DMG400013425	-2.61231335968273	-2.58694030302534	LIPA	Triacylglycerol lipase
PGSC0003DMG400007823	1.31461365057455	1.03913363105103	0	two-component response regulator
PGSC0003DMG400011980	2.83672299855653	1.5245090285156	0	two-component response regulator
PGSC0003DMG400020898	1.40897756575411	1.95742347890537	MERTK	Tyrosine kinase
PGSC0003DMG400014823	-3.59971609516489	-2.88757095463464	0	Xyloglucan endotransglucosylase hydrolase protein
PGSC0003DMG400017298	-5.28689605612442	-4.42433987197986	0	Xyloglucan endotransglucosylase hydrolase protein
PGSC0003DMG400002309	-1.32709053668553	-	0	Xyloglucan endotransglucosylase hydrolase protein
PGSC0003DMG400018789	-	3.0338878012727	-	Carboxylesterase
PGSC0003DMG400004342	-	-	-	O-methyltransferase
PGSC0003DMG401025689	-	-	-	O-methyltransferase
PGSC0003DMG400025134	-1.25258406480193	-	CGS1	cystathionine gamma-synthase
PGSC0003DMG400011777	-	6.42533638226946	OSI_02830	Terpene synthase
PGSC0003DMG400003641	-3.86067569458189	-	0	gibberellic acid mediated signaling pathway
PGSC0003DMG400009021	-6.2543310320676	-7.56472921351498	GA2OX1	gibberellin
PGSC0003DMG400027645	-6.04221917892447	-6.40659020487649	GA2OX1	gibberellin
PGSC0003DMG400027631	-5.24391596835316	-4.95746178884549	GA2OX1	gibberellin
PGSC0003DMG400027632	-3.93864434470154	-	GA2OX1	gibberellin
PGSC0003DMG400021292	3.17757062078398	-	GA2OX1	gibberellin
PGSC0003DMG400000170	-	2.05712629030345	-	gibberellin
PGSC0003DMG400002068	-7.25240470156448	-7.25240470156448	GA2OX1	Gibberellin 2-beta-dioxygenase
PGSC0003DMG400011254	-	4.73684547052327	GA2OX1	Gibberellin 2-beta-dioxygenase
PGSC0003DMG400003849	-2.22852852176865	-	GID1	gibberellin receptor
PGSC0003DMG400021991	1.17855984131753	1.5358946776575	0	gibberellin receptor
PGSC0003DMG400028559	1.67383848653629	1.14252507083689	GID1A	gibberellin receptor
PGSC0003DMG400027820	-1.28468	-1.87234	BES1	BES1 BZR1 homolog protein
PGSC0003DMG400028459	-1.08997	-1.41976	BES1	BES1 BZR1 homolog protein
PGSC0003DMG400000553	3.33664799140097	2.74856130116976	BKI1	BRI1 kinase inhibitor
PGSC0003DMG400002682	-1.77496824968513	-1.36529037658469	PSK1	phytosulfokine peptide
PGSC0003DMG400007123	-	-2.46617140091082	PSK1	phytosulfokine peptide
PGSC0003DMG400021407	-7.65070718042006	-3.88475033540032	PSK2	Phytosulfokines
PGSC0003DMG400021406	-4.03678761478312	-	PSK2	Phytosulfokines
PGSC0003DMG400025738	-3.33353315136591	-3.06610595263889	PSK2	phytosulfokines
PGSC0003DMG400026535	2.66298278396347	2.34254264376985	PSK1	phytosulfokines
PGSC0003DMG400043537	-	-2.14918688452634	HMGCR	reductase
PGSC0003DMG400046343	-	-2.07005531321601	HMGCR	reductase
PGSC0003DMG400040089	-	-2.00749435916668	HMGCR	reductase
PGSC0003DMG400013663	-	-1.93613039022025	HMGCR	reductase
PGSC0003DMG400036680	-	-1.52754633592982	HMGCR	reductase
PGSC0003DMG400024503	2.41401302498272	1.63754327002262	DXR	1-deoxy-D-xylulose 5-phosphate reductoisomerase
PGSC0003DMG400018679	-	1.43688782372702	HMGCR	3-hydroxy-3-methylglutaryl-coenzyme A reductase
PGSC0003DMG400003461	-	2.17461878004512	HMGCR	3-hydroxy-3-methylglutaryl-coenzyme A reductase
PGSC0003DMG400034947	-	-2.93183995655273	0	3-hydroxy-3-methylglutaryl-coenzyme A reductase 1
PGSC0003DMG400035185	-	-3.49008984899434	0	3-hydroxy-3-methylglutaryl-coenzyme A reductase 1
PGSC0003DMG400042285	-	-3.4257857349421	0	3-hydroxy-3-methylglutaryl-coenzyme A reductase 1
PGSC0003DMG400045253	-	-2.89111033910402	0	3-hydroxy-3-methylglutaryl-coenzyme A reductase 1
PGSC0003DMG400013459	-	1.40950518805748	-	3-isopropylmalate
PGSC0003DMG400025377	-3.34921087811152	-2.86342678125024	0	4,5-DOPA dioxygenase
PGSC0003DMG400042273	-1.55243271540866	-	0	4,5-DOPA dioxygenase
PGSC0003DMG400014223	-1.59235648549266	-1.75350453973271	4CL1	4-coumarate-coa ligase
PGSC0003DMG400028929	-1.04952434727256	-1.48159101188873	4CL1	4-coumarate-coa ligase
PGSC0003DMG401019891	1.54759651055948	-	4CL1	4-coumarate-coa ligase
PGSC0003DMG400008050	1.23918240129449	-	HDS	4-hydroxy-3-methylbut-2-en-1-yl diphosphate
PGSC0003DMG400025165	1.24545638902566	-	HDR	4-hydroxy-3-methylbut-2-enyl diphosphate
PGSC0003DMG401017380	-	1.80842786709785	ERG10	acetyl-CoA acetyltransferase, cytosolic
PGSC0003DMG400008551	1.76061840295189	-	ACC2	Acetyl-CoA Carboxylase
PGSC0003DMG400002328	-2.84458354304324	-	APMAP	adipocyte plasma membrane-associated
PGSC0003DMG400001574	2.06732608203663	1.53334063732642	APMAP	adipocyte plasma membrane-associated protein-like
PGSC0003DMG400016114	-	-4.37193554992897	-	alcohol dehydrogenase
PGSC0003DMG400015678	-6.48596474578447	-3.82863117423433	0	alcohol dehydrogenase
PGSC0003DMG400009637	1.52873761341438	-	0	alcohol dehydrogenase
PGSC0003DMG400023169	3.11751099238141	-	0	alcohol dehydrogenase
PGSC0003DMG401004125	-	1.12124132944086	ALDH2	Aldehyde dehydrogenase
PGSC0003DMG400024490	-	1.3567845195623	ALDH2	Aldehyde dehydrogenase
PGSC0003DMG401018708	-	-1.65285367014006	AO3	aldehyde oxidase
PGSC0003DMG403006826	-	1.80872959056495	AAO3	aldehyde oxidase
PGSC0003DMG400022921	-	2.63104418961873	-	alpha/beta hydrolase fold
PGSC0003DMG400003936	1.72590879625217	1.93788050428518	ABP1	amine oxidase
PGSC0003DMG400019077	1.80611990521697	1.98449700545772	ABP1	amine oxidase
PGSC0003DMG400022782	-	1.00028895070514	-	Aspartokinase
PGSC0003DMG400009484	-	-1.81112201868686	BXLB	beta-D-xylosidase
PGSC0003DMG400019091	-	-3.3459658722116	-	beta-glucosidase
PGSC0003DMG400001209	-2.31681500251009	-2.48835126295182	0	beta-glucosidase
PGSC0003DMG400005082	-1.83244771108915	-	BGLU47	beta-glucosidase
PGSC0003DMG402011400	2.02378273686473	-	0	beta-glucosidase
PGSC0003DMG402009485	2.64659197240036	-	BGLA	Beta-glucosidases are one of a number of cellulolytic enzymes involved in the degradation of cellulosic biomass. Catalyzes the last step releasing glucose from the inhibitory cellobiose (By similarity)
PGSC0003DMG401009485	2.93198822962809	-	BGLA	Beta-glucosidases are one of a number of cellulolytic enzymes involved in the degradation of cellulosic biomass. Catalyzes the last step releasing glucose from the inhibitory cellobiose (By similarity)
PGSC0003DMG400008591	-2.58632238118981	-2.35369034133512	FG04596.1	caffeic acid
PGSC0003DMG400031845	1.36442408869081	1.19787510908521	0	Carboxylesterase
PGSC0003DMG400031844	1.46859128784887	1.42509423256023	0	Carboxylesterase
PGSC0003DMG400031846	3.52922600491579	3.23459102858891	0	Carboxylesterase
PGSC0003DMG401012908	-1.89118287057732	-2.31981550510014	SCPL12	Carboxypeptidase
PGSC0003DMG400029158	1.19943598650021	-	SCPL12	Carboxypeptidase
PGSC0003DMG402007028	1.41239044279142	-	SCPL12	Carboxypeptidase
PGSC0003DMG401001978	1.0432314746244	1.16058117742754	UOX	Catalyzes the oxidation of uric acid to 5- hydroxyisourate, which is further processed to form (S)-allantoin (By similarity)
PGSC0003DMG400024394	-4.78543071496976	-3.82307626570756	0	Chalcone-flavanone isomerase
PGSC0003DMG400009432	-2.33430027802468	-2.10834769061762	0	Choline-phosphate cytidylyltransferase
PGSC0003DMG400014617	-	1.29654472949055	UGT84A2	cinnamate beta-D-glucosyltransferase-like
PGSC0003DMG400025862	-	2.34779198588277	UGT84A2	cinnamate beta-D-glucosyltransferase-like
PGSC0003DMG400029347	1.00064373573709	-	UGT84A2	cinnamate beta-D-glucosyltransferase-like
PGSC0003DMG402016112	-4.3185891749109	-4.65080837494073	ELI3-2	Cinnamyl alcohol dehydrogenase
PGSC0003DMG401025767	1.00588762538938	-	CAD	Cinnamyl alcohol dehydrogenase
PGSC0003DMG400015677	1.28226840670301	-	ELI3-2	Cinnamyl alcohol dehydrogenase
PGSC0003DMG400004020	2.93582539873861	1.6145644066741	ZEP	Converts zeaxanthin into antheraxanthin and subsequently violaxanthin (By similarity)
PGSC0003DMG400020896	-	3.95336430674757	-	cyanidin-3-O-glucoside 2-O-glucuronosyltransferase-like
PGSC0003DMG402011095	-1.69532336207109	-1.92111286756211	0	Dehydrodolichyl diphosphate synthase
PGSC0003DMG400019772	2.29723285284438	-	0	Dehydrodolichyl diphosphate synthase
PGSC0003DMG400003446	-	1.42027931052975	0	Dehydrodolichyl diphosphate synthase
PGSC0003DMG402026939	-6.43432215769113	-4.0953192804682	0	Dehydrogenase
PGSC0003DMG401001968	5.29291375952859	6.40721943233215	NCED4	dioxygenase
PGSC0003DMG400023978	-	1.84052054752401	MVD	diphosphomevalonate
PGSC0003DMG400029788	-	1.10121154885615	FDPS	Farnesyl
PGSC0003DMG400003287	-5.84636152355137	-7.19447104451906	0	flavonol sulfotransferase-like
PGSC0003DMG400047044	2.43976734095775	2.09082710281684	GGPS1	geranylgeranyl pyrophosphate synthase
PGSC0003DMG400030439	1.28447168111733	-	0	Glycosyl hydrolase family 3 N terminal domain
PGSC0003DMG400000295	1.87796523574835	-	GCK	hexokinase
PGSC0003DMG400030624	-2.23044301526877	-2.58956296161838	GCK	hexokinase-like 2
PGSC0003DMG400022750	-	1.35099664067261	0	hydroxymethylglutaryl-CoA synthase
PGSC0003DMG400012522	-	2.53655253267539	HMGS	hydroxymethylglutaryl-CoA synthase
PGSC0003DMG401016370	-2.95734424757653	-3.71471030316815	0	Inherit from COG: Triacylglycerol Lipase
PGSC0003DMG400021831	-	1.30646833883648	ISYNA1	Inositol-3-phosphate synthase
PGSC0003DMG400027916	3.37718658308654	2.45357787447175	ISYNA1	Inositol-3-phosphate synthase
PGSC0003DMG400013187	-	-1.55969694092894	GCK	K00844 hexokinase EC 2.7.1.1
PGSC0003DMG400028960	3.49151760196851	-	0	KR domain
PGSC0003DMG400018031	-4.61527220563637	-7.55576295309876	0	lignin-forming anionic peroxidase-like
PGSC0003DMG400015106	-5.69834019853532	-6.74002594008701	0	lignin-forming anionic peroxidase-like
PGSC0003DMG400027614	-5.48401540881556	-6.28878457357442	0	lignin-forming anionic peroxidase-like
PGSC0003DMG400014110	-6.30150631085787	-5.31277225354978	0	lignin-forming anionic peroxidase-like
PGSC0003DMG400019766	-5.26651887487864	-4.93289280568076	0	lignin-forming anionic peroxidase-like
PGSC0003DMG400027520	-1.98501727508544	-1.93387668809817	0	lysosomal beta glucosidase-like
PGSC0003DMG400003013	-1.39167535857467	-1.54411168214319	0	lysosomal beta glucosidase-like
PGSC0003DMG400005000	-2.73874755807112	-2.24487504794089	OSI_34478	Metal ion binding protein
PGSC0003DMG400030181	-1.48107819367222	-	0	monoglyceride
PGSC0003DMG400014543	-1.09641902359518	-	0	monoglyceride lipase-like
PGSC0003DMG400014688	2.02713835174232	-2.76615385548674	FG04596.1	o-methyltransferase
PGSC0003DMG400031771	-	1.80863974386985	FG04596.1	o-methyltransferase
PGSC0003DMG400006696	1.28349881104202	-	FG04596.1	o-methyltransferase
PGSC0003DMG400013342	1.47925021998226	-	FG04596.1	o-methyltransferase
PGSC0003DMG402027271	1.65587706999661	-	FG04596.1	o-methyltransferase
PGSC0003DMG400007863	1.87078918236687	-	FG04596.1	O-methyltransferase
PGSC0003DMG400029239	1.98516619243355	-	FG04596.1	o-methyltransferase
PGSC0003DMG400012024	3.82006172119379	-	FG04596.1	o-methyltransferase
PGSC0003DMG400021801	-	-2.72442709052448	-	peroxidase
PGSC0003DMG400031365	-1.69742630821529	-1.71782919700324	HAL	Phenylalanine ammonialyase
PGSC0003DMG400009321	1.00315557757096	1.0005509111309	ERG8	Phosphomevalonate
PGSC0003DMG400021391	1.93664804288275	-	SMOX	Polyamine oxidase
PGSC0003DMG400022214	-	2.26260930468905	0	Polyprenyl synthetase
PGSC0003DMG400005846	-	1.12515172958569	PECR	reductase
PGSC0003DMG400019825	1.60577149563888	1.23376024864652	CCR2	reductase
PGSC0003DMG400005974	2.56422010604868	1.42010715346118	0	reductase
PGSC0003DMG400020618	1.38569676691064	4.34624540597884	0	reductase
PGSC0003DMG400028221	3.31769561394605	4.70347669444574	0	reductase
PGSC0003DMG400015249	-1.13337465017131	-	CBR4	reductase
PGSC0003DMG400033100	-	-1.02598970760179	-	Short-chain type dehydrogenase
PGSC0003DMG400033099	-1.95501307443166	2.03553223572868	PECR	Short-chain type dehydrogenase
PGSC0003DMG400007081	1.68558209846839	-	COQ1	Solanesyl diphosphate synthase
PGSC0003DMG400024232	-1.79639616663468	-1.02397345768135	SRM	spermidine synthase
PGSC0003DMG400036131	5.98906029577747	5.69018966935805	SRM	spermidine synthase
PGSC0003DMG400027146	5.64183332998559	4.3766926501469	0	synthase
PGSC0003DMG400022749	-1.65329338985916	-	0	synthase
PGSC0003DMG400022855	3.40059360446063	3.52477697143936	DXS	synthase
PGSC0003DMG402030469	-2.02704402873682	-1.80744270949601	C4H	trans-cinnamate
PGSC0003DMG400013684	-5.27015191196326	-	0	trans-cinnamate
PGSC0003DMG400029264	-1.70025291839957	-2.66420274411996	0	Transferase family
PGSC0003DMG400019196	1.64158668272709	-	0	Tropinone reductase
PGSC0003DMG400020640	-3.78059817674078	-3.77829707007856	0	UDP-Glycosyltransferase
PGSC0003DMG400026323	-1.81497225689818	-2.64467341229433	0	UDP-Glycosyltransferase
PGSC0003DMG400020944	-	-2.63365780721316	IAGLU	UDP-Glycosyltransferase
PGSC0003DMG401010005	-	-2.40698670560865	-	UDP-Glycosyltransferase
PGSC0003DMG400037235	-	1.17674170486424	-	UDP-Glycosyltransferase
PGSC0003DMG400009525	-	1.70432033219291	-	UDP-Glycosyltransferase
PGSC0003DMG400009527	1.9807548152748	1.98569041287736	0	UDP-Glycosyltransferase
PGSC0003DMG400021738	2.17471853444211	2.87583002963158	0	UDP-Glycosyltransferase
PGSC0003DMG400027338	-	3.45911182982809	-	UDP-Glycosyltransferase
PGSC0003DMG400043363	-	3.98089360494757	-	UDP-Glycosyltransferase
PGSC0003DMG400015601	-8.07605489624662	-7.50354102907628	UGT74B1	UDP-glycosyltransferase 74B1-like
PGSC0003DMG400015579	-6.66448552536818	-6.462421466957	UGT74B1	UDP-glycosyltransferase 74B1-like
PGSC0003DMG400023890	-6.85996387549048	-8.72955237721797	-	tryptophan aminotransferase-related protein 4-like
