## Supplementary Table 6 for "Transcriptional profiling of potato (*Solanum tuberosum* L.) during a compatible interaction with the root-knot nematode, *Meloidogyne javanica*"

### Sheet: Table S6
Table S6. Differentially expressed genes involved in primary metabolism, plant development and transport activities
Gene_ID	3dpi	7dpi	gene name	Annotation
Trehalose biosynthetic process
PGSC0003DMG400000246	1.86267163889307	_	TPS1	synthase
PGSC0003DMG400004792	_	-2.20768732958476		Removes the phosphate from trehalose 6-phosphate to produce free trehalose. Trehalose accumulation in plant may improve abiotic stress tolerance
PGSC0003DMG400009109	2.00071789701378	_		Trehalose-phosphate
PGSC0003DMG400009477	-2.76499563714292	-4.25639812976965	SRA	Removes the phosphate from trehalose 6-phosphate to produce free trehalose. Trehalose accumulation in plant may improve abiotic stress tolerance
PGSC0003DMG400013857	-3.48166569795186	-3.74428835498787		Removes the phosphate from trehalose 6-phosphate to produce free trehalose. Trehalose accumulation in plant may improve abiotic stress tolerance
PGSC0003DMG400021820	3.71564578233357	3.72710229045516	SRA	Removes the phosphate from trehalose 6-phosphate to produce free trehalose. Trehalose accumulation in plant may improve abiotic stress tolerance
PGSC0003DMG400022778	2.15196350017898	_	TPS1	Alpha,alpha-trehalose-phosphate synthase UDP-forming
PGSC0003DMG400023995	1.41787270163878	1.24209317752485	TPS1	alpha,alpha-trehalose-phosphate synthase UDP-forming
PGSC0003DMG400027449	-4.10176438007447	-3.12105809149024	TPS1	synthase
PGSC0003DMG400028467	-2.05276176481792	-2.47232961040561	TPS1	Alpha,alpha-trehalose-phosphate synthase UDP-forming
PGSC0003DMG400021831	_	1.30646833883648	ISYNA1	_
PGSC0003DMG400027916	3.37718658308654	2.45357787447175	ISYNA1	Inositol-3-phosphate synthase
PGSC0003DMG401000287	-2.55479530520019	_	MIOX	inositol oxygenase
PGSC0003DMG400015194	_	-1.80331712888857		malate synthase
PGSC0003DMG400026957	1.1353632017572	_	DAK	3,4-dihydroxy-2-butanone kinase
PGSC0003DMG400000295	1.87796523574835	_	GCK	hexokinase
PGSC0003DMG400013187	_	-1.55969694092894	GCK	K00844 hexokinase EC 2.7.1.1
PGSC0003DMG400030624	-2.23044301526877	-2.58956296161838	GCK	hexokinase-like 2
PGSC0003DMG400012252	1.31487863554283	_		alpha,alpha-trehalase (EC 3.2.1.28)
Sucrose metabolic process		_		_
PGSC0003DMG400002895	_	1.88324989380884	SUS1	Sucrose-cleaving enzyme that provides UDP-glucose and fructose for various metabolic pathways (By similarity)
PGSC0003DMG400013546	_	2.39109420888141	SUS1	Sucrose-cleaving enzyme that provides UDP-glucose and fructose for various metabolic pathways (By similarity)
PGSC0003DMG400013547	-1.91086051087953	-2.31268	SUS1	Sucrose-cleaving enzyme that provides UDP-glucose and fructose for various metabolic pathways (By similarity)
PGSC0003DMG400016730	-1.9550802479563	-3.39283099154105	OSI1588	Sucrose-cleaving enzyme that provides UDP-glucose and fructose for various metabolic pathways (By similarity)
PGSC0003DMG400027936	2.11500739715813	1.62719184640771	SPS	role in photosynthetic sucrose synthesis by catalyzing the rate-limiting step of sucrose biosynthesis from UDP-glucose and fructose- 6-phosphate. Involved in the regulation of carbon partitioning in the leaves of plants. May regulate the synthesis of sucrose and therefore play a major role as a limiting factor in the export of photoassimilates out of the leaf. Plays a role for sucrose availabilit…
Glycolytic process		_		_
PGSC0003DMG400006590	1.05798661155398	_		Pyruvate kinase
PGSC0003DMG400009472	-6.07224739532509	-4.48199258407666		phosphoglycerate
PGSC0003DMG400011044	-1.46592264973156	_	ENO1	enolase (EC 4.2.1.11)
PGSC0003DMG400017413	2.39140850170678	1.35338541846351	PFK1	6-phosphofructokinase
PGSC0003DMG400019605	-1.18171588667743	-1.76788191589849		Pyruvate kinase
PGSC0003DMG400022263	-4.07932558475175	-2.68361733444507		fructose-bisphosphate aldolase
PGSC0003DMG400024220	1.7478398344709	1.95798303614001		Pyruvate kinase
PGSC0003DMG400025298	_	1.10726150614768		Pyruvate kinase
PGSC0003DMG400025455	-3.49850718688917	_	PFK1	6-phosphofructokinase
PGSC0003DMG400025734	1.07521895398579	_		Pyruvate kinase
PGSC0003DMG402002721	_	1.10851870437319	ENO1	enolase (EC 4.2.1.11)
PGSC0003DMG400001394	1.15854629471039	1.43279160080831	MAN2A2	alpha-mannosidase
Protein metabolic process		_		_
PGSC0003DMG400014225	-3.30556201123034	-3.20276111451098	CLPD1	chaperone protein
PGSC0003DMG400016388	1.51010217389967	3.16108597820844		Clp amino terminal domain
PGSC0003DMG400024644	-2.57432001199013	_	HSP14	heat shock protein
PGSC0003DMG402014476	1.12563777664951	_	CLPC	ATP-dependent Clp protease ATP-binding subunit clpA homolog
PGSC0003DMG400003451	-1.60927448232373	-1.34408470823425	CYC2	regulation of cyclin-dependent protein serine/threonine kinase activity
PGSC0003DMG400012887	-1.85595181213597	-1.90186943020847	CYC2	regulation of cyclin-dependent protein serine/threonine kinase activity
PGSC0003DMG400030996	1.68093073436677	_		protein phosphatase inhibitor 2 containing protein, expressed
PGSC0003DMG400008386	_	-1.66050461739165	TSG11	protein transport
PGSC0003DMG400019336	1.41443165971315	-1.69537394211619	TSG11	UEV domain
PGSC0003DMG400006200	-1.15950077770831	_		PPIases accelerate the folding of proteins (By similarity)
PGSC0003DMG400010060	-1.27985049128049	_		PPIases accelerate the folding of proteins. It catalyzes the cis-trans isomerization of proline imidic peptide bonds in oligopeptides
PGSC0003DMG400028285	-1.00797207219577	_	CYP16	peptidylprolyl isomerase domain and WD
PGSC0003DMG400030738	_	1.24915072942084		PPIases accelerate the folding of proteins. It catalyzes the cis-trans isomerization of proline imidic peptide bonds in oligopeptides (By similarity)
PGSC0003DMG400008114	1.03350063008219	_		Protein inhibitor of activated STAT
PGSC0003DMG400001557	1.96493878279786	_	EHMT2	Histone-lysine N-methyltransferase, H3 lysine-9
PGSC0003DMG400007185	1.17929549024812	_	EHMT2	histone-lysine N-methyltransferase, H3 lysine-9 specific
PGSC0003DMG400017150	-2.21267637388596	-1.21094144905493		Histone-lysine n-methyltransferase
PGSC0003DMG400017957	1.18819980903369	_	SETMAR	Histone-lysine N-methyltransferase
PGSC0003DMG400026579	1.15300630250567	_	EHMT2	Histone-lysine N-methyltransferase, H3 lysine-9
Steroid biosynthetic process		_		_
PGSC0003DMG400000433	-1.65881403386691	_	AXS2	Bifunctional polymyxin resistance protein
PGSC0003DMG400000521	_	1.37873324510608		3-beta hydroxysteroid dehydrogenase/isomerase family
PGSC0003DMG400003960	1.15340887881886	1.05604573259584	FG348.1	UDP-glucuronate 4-epimerase
PGSC0003DMG400004659	-3.88536143877065	-3.38860868255249	FG348.1	4-epimerase
PGSC0003DMG400006855	-1.13510394720887	_	ERG6	K00559 sterol 24-C-methyltransferase EC 2.1.1.41
PGSC0003DMG400007059	-1.35916169379588	_	MUM4	Rhamnose biosynthetic enzyme
PGSC0003DMG400007816	_	-1.57726016225166		RmlD substrate binding domain
PGSC0003DMG400011222	-2.06069252542881	-2.24540805822981	FG348.1	UDP-glucuronate 4-epimerase
PGSC0003DMG400012274	-1.31621816467811	-1.73781286777837	GALE	UDPglucose 4-epimerase
PGSC0003DMG400015746	-2.84124268172004	-3.61287481791928		UDPglucose 4-epimerase
PGSC0003DMG400018641	_	1.4512349447405	ERG6	24-methylenesterol C-methyltransferase
PGSC0003DMG400020589	-2.85049937274963	-2.44643565760653	FG348.1	4-epimerase
PGSC0003DMG400023524	-1.14812495520672	_	UXS1	UDP-glucuronic acid decarboxylase
PGSC0003DMG400026029	-1.23413324552296	-2.53590432360044	CMDH	Malate dehydrogenase
PGSC0003DMG400028521	1.54050154404106	_	CCR	reductase
Fatty acid biosynthetic process
PGSC0003DMG400001676	_	-3.94360157448086	CER1	WAX2 C-terminal domain
PGSC0003DMG400002156	2.16982182149848	_	MSMO1	methylsterol
PGSC0003DMG400007373	-1.9443884579642	-1.92556298339987		3-ketoacyl-coa synthase
PGSC0003DMG400008551	1.76061840295189	_	ACC2	Acetyl-CoA Carboxylase
PGSC0003DMG400010169	1.6287325157377	_	OSI98	Beta-carotene hydroxylase
PGSC0003DMG400012763	2.07629022469739	_		C-4 methylsterol oxidase
PGSC0003DMG400026127	-1.53160693061056	_		3-ketoacyl-coa synthase
PGSC0003DMG400026401	1.50736883742276	_	SC5DL	K00227 lathosterol oxidase EC 1.14.21.6
PGSC0003DMG400026494	1.43059037700927	_		carrier protein thioesterase
PGSC0003DMG400028022	2.08290090270287	_	CER1	WAX2 C-terminal domain
PGSC0003DMG400030422	-1.54364824438847	_	MSMO1	methylsterol
PGSC0003DMG401025549	2.14795857419067	_	FG2522.1	hydroxylase
PGSC0003DMG402023841	_	4.81697331808215	CER1	WAX2 C-terminal domain
PGSC0003DMG400024711	_	1.11118006160375	TAZ	Acyltransferase
PGSC0003DMG400004630	_	1.15156306167975		fatty acid beta-oxidation multifunctional protein
PGSC0003DMG400016247	-3.85391946499796	-2.04590951722671		Converts stearoyl-ACP to oleoyl-ACP by introduction of a cis double bond between carbons Delta(9) and Delta(10) of the acyl chain
PGSC0003DMG400027589	_	-2.0801608799505	GDH2	glutamate dehydrogenase
PGSC0003DMG400001662	_	-1.12695827918783	ADC	arginine decarboxylase
PGSC0003DMG400026671	_	2.16237461044158	ADC1	arginine decarboxylase
Lipid metabolic process
PGSC0003DMG400000766	-3.24877318602453	_		patatin group A-3-like
PGSC0003DMG400002943	3.72480040046546	4.95078819141265		linoleoyl-CoA desaturase activity
PGSC0003DMG400004017	-3.7905299224398	-3.06754195833056		Lipase (class 3)
PGSC0003DMG400004018	-5.20755799341124	-4.78912981003083		Lipase (class 3)
PGSC0003DMG400004445	1.16839199366686	_		Lipase family
PGSC0003DMG400005709	-1.59440985634103	-2.83601051658336		Lipase family
PGSC0003DMG400006621	-1.74111005307179	-1.75355229711107	PLC1	phospholipase C
PGSC0003DMG400006622	-2.61515733554158	-1.99950626936312	PLC2	phospholipase C
PGSC0003DMG400007965	-1.19281660240661	_		Lipase class 3 family protein
PGSC0003DMG400008472	-3.53320284863182	-3.74368915583268	FAD7	Omega-3 fatty acid desaturase
PGSC0003DMG400008749	3.67781827781929	4.69242302817277		Patatin group
PGSC0003DMG400009005	_	-1.38611810880032		lipase class 3 family protein
PGSC0003DMG400010022	-4.96185174957985	-4.78370869289169		patatin group A-3-like
PGSC0003DMG400010221	_	-1.50488948372835		phospholipase
PGSC0003DMG400010222	-3.90209695980445	-5.21728241413034	OSI5363	Lipase class 3 family protein
PGSC0003DMG400010228	_	2.05910684622271		Lipase class 3 family protein
PGSC0003DMG400013425	-2.61231335968273	-2.58694030302534	LIPA	Triacylglycerol lipase
PGSC0003DMG400015412	-2.39492047562518	-2.0238993575543		Lipase (class 3)
PGSC0003DMG400015769	_	-3.0067086127567		Patatin-like phospholipase
PGSC0003DMG400017351	-1.31950786176168	_		GDSL esterase lipase
PGSC0003DMG400019383	-1.31837629715488	_	SLD1	Desaturase
PGSC0003DMG400019404	_	-1.31753602421134	SLD1	Fatty acid desaturase
PGSC0003DMG400020487	-2.22866118851593	-4.82289616789084		phospholipase A1-Ibeta2, chloroplastic-like
PGSC0003DMG400022294	_	-1.4341469485897	FG992.1	glycerophosphoryl diester phosphodiesterase
PGSC0003DMG400022960	1.09519685126997	_	OSI5363	Lipase class 3 family protein
PGSC0003DMG400023182	_	-3.30757261362258		phospholipase
PGSC0003DMG400024160	-2.37400839309439	-7.05764030177473		phospholipase A1-Ibeta2, chloroplastic-like
PGSC0003DMG400026257	_	-3.32094756257551		phospholipase A1-Ibeta2, chloroplastic-like
PGSC0003DMG400030360	_	-2.77331984475688	PLC3	phospholipase C
PGSC0003DMG400033029	-1.62493164901189	-1.91510228011421	EDS1	enhanced disease susceptibility 1
PGSC0003DMG400033634	4.20020914958144	7.15394562933196	FAD2	Fatty acid desaturase
PGSC0003DMG401013193	-1.99068939566208	-1.32441342142501		GDSL-like Lipase Acylhydrolase family protein
PGSC0003DMG400006303	1.68236231587624	1.78689787148703	GLIP3	GDSL esterase lipase
PGSC0003DMG400031313	1.87937005688773	2.06949504671134	GLIP3	GDSL esterase lipase
PGSC0003DMG402018597	_	2.08740865835644		GDSL esterase lipase
PGSC0003DMG400007815	3.46150424811156	5.33258117709545		GDSL esterase lipase
PGSC0003DMG402017090	5.72881987253465	8.86863651582352		Patatin group
PGSC0003DMG400007242	-7.94583781565656	-9.3018224290144		GDSL esterase lipase At1g29670-like
PGSC0003DMG400005228	-8.43751886520905	-5.30009922746747	GDE1	Glycerophosphodiester phosphodiesterase
PGSC0003DMG400006463	-8.39194769498809	-4.72951948776968		GDSL-like Lipase Acylhydrolase family protein
Other metabolic process
PGSC0003DMG400005958	-1.39138997515631	-1.24482513887243	FAB1	Phosphatidylinositol-4-phosphate 5-kinase family protein
PGSC0003DMG400009147	-2.57953256128082	-3.03340447206191	FAB1	Phosphatidylinositol-4-phosphate 5-kinase family protein
PGSC0003DMG400029029	_	_		_
PGSC0003DMG400022370	-1.83810174376919	-2.50326758523058	FG178.1	PAP-specific phosphatase HAL2-like
PGSC0003DMG400029380	1.09945594914175	1.14018410381289	OSI23796	tryptophan synthase, beta chain
PGSC0003DMG400016478	-2.36205337352354	-1.87055137035206	PHA2	Arogenate dehydratase prephenate dehydratase
PGSC0003DMG400026536	-1.59910031185906	_	PHA2	Arogenate dehydratase prephenate dehydratase
PGSC0003DMG400020334	-2.39265269037194	_	TYR1	Dehydrogenase
PGSC0003DMG400023957	-2.28280312235328	_	TYR1	arogenate dehydrogenase 1, chloroplastic-like
PGSC0003DMG400030683	-2.22489431982088	-1.8955962558512	TYR1	Arogenate dehydrogenase
PGSC0003DMG400000282	_	1.32999373575828	SAT1	serine acetyltransferase
PGSC0003DMG400001573	1.85250347763723	1.22774019231631		serine acetyltransferase
PGSC0003DMG400014379	1.56169662520756	2.69466924715005	SAT1	serine acetyltransferase
PGSC0003DMG400016168	-1.04963786573792	_	MTHFR	Methylenetetrahydrofolate reductase
PGSC0003DMG400023361	-1.91732904862941	-1.73596843515225	MTHFR	Methylenetetrahydrofolate reductase
PGSC0003DMG400023608	1.82672017261269	_	FAH	fumarylacetoacetase EC 3.7.1.2
PGSC0003DMG400009237	-2.86142984788934	-2.75650638622412	ARO7	chorismate mutase
PGSC0003DMG400012549	1.31460515570492	1.01171784856282	DHS2	3-deoxy-D-arabino-heptulosonate 7-phosphate
PGSC0003DMG400020446	1.01587305962502	_	ILV5	Ketol-acid reductoisomerase
PGSC0003DMG400015385	1.2361571079312	_	PPC1	phosphoenolpyruvate carboxylase
PGSC0003DMG400021264	1.53895294366436	_	PPC1	phosphoenolpyruvate carboxylase
PGSC0003DMG400023519	_	1.05230786480498	OGDHL	2-oxoglutarate dehydrogenase
PGSC0003DMG400027739	_	_		_
PGSC0003DMG400001709	-2.8837341956809	-2.29586112745514		uridylate kinase
PGSC0003DMG400004314	_	_		_
PGSC0003DMG400006389	_	2.66794751847223		35EXOc
PGSC0003DMG400020217	-3.69167332449861	-5.81084876081823		0
PGSC0003DMG400029410	_	1.03420618320093	OSI314	Werner Syndrome-like exonuclease-like
PGSC0003DMG401002514	-1.5125111170751	-1.33065917794889	EXD1	Pfam:3_5_exonuc
PGSC0003DMG401023336	_	_		_
PGSC0003DMG400022532	2.03842150924877	_		Type II intron maturase
Transporter genes
PGSC0003DMG400012001	-4.13103889623259	-3.8115542396549		(ABC) transporter
PGSC0003DMG400007294	_	-1.9745300184124	ABCB3	(ABC) transporter
PGSC0003DMG400021142	2.97638932530042	_	DHCR24	24-dehydrocholesterol reductase
PGSC0003DMG400017432	_	1.51942021175677	OSI4817	(ABC) transporter
PGSC0003DMG400007295	-1.63783057748477	-1.27659442249526	ABCB3	ABC transporter B family member
PGSC0003DMG400003078	-1.33370036273753	-2.0133228719183	OSI3383	ABC transporter B family member
PGSC0003DMG400006594	-1.71176458826456	-4.24476768111825		ABC transporter C family member
PGSC0003DMG400011374	1.10761622277149	_		ABC transporter C family member
PGSC0003DMG400008576	1.71058627158073	1.68034605192711		ABC transporter C family member
PGSC0003DMG400033641	5.33861275681826	4.74758472848514	OSI23382	ABC transporter C family member
PGSC0003DMG400015237	1.5724938473133	1.90242887166833	FG3523.1	adenine guanine permease
PGSC0003DMG400004065	-1.38521947339025	-1.82021786053959		ADP,ATP carrier protein
PGSC0003DMG400043788	-1.86404122737341	_	OSI174	amino acid
PGSC0003DMG400035823	-1.79089605168286	-1.23577065624887	OSI174	amino acid transporter
PGSC0003DMG400007424	1.63633123543597	_	PGUG2281	amino acid transporter
PGSC0003DMG400031347	2.18329325712805	2.1361501329793	PGUG2281	Amino acid transporter
PGSC0003DMG400018670	2.72838301760444	2.72784821799928	OSI174	amino acid transporter
PGSC0003DMG400021623	2.75913224427912	4.9907900385099	PGUG2281	amino acid transporter
PGSC0003DMG400026549	3.60311013963871	2.55206361756568		amino acid transporter
PGSC0003DMG400011068	_	2.11252058898962	PGUG2281	amino acid transporter
PGSC0003DMG400029866	_	4.01743067368266	PGUG2281	amino acid transporter
PGSC0003DMG400028710	2.27355397852443	_	AMT-1	ammonium transporter 1 member
PGSC0003DMG400020321	-1.92943423335232	-4.21029367592043		anion transporter
PGSC0003DMG400000047	1.47394242445939	_		Anion transporter
PGSC0003DMG400020869	1.70806738329485	_		Anion transporter
PGSC0003DMG400030684	2.04355209884601	_		anion transporter 6, chloroplastic-like
PGSC0003DMG400026463	-3.54837826765584	-4.28783779881565		Aquaporin
PGSC0003DMG400028456	-3.02261154428865	_		Aquaporin
PGSC0003DMG400001640	-2.88288786969315	_		Aquaporin
PGSC0003DMG400016528	-2.65241741097983	_		Aquaporin
PGSC0003DMG400027819	-1.77458260323805	_		Aquaporin
PGSC0003DMG401028457	-1.76081680478068	-2.34283091872469		Aquaporin
PGSC0003DMG400011875	1.59635330652239	_		Aquaporin
PGSC0003DMG400004980	1.61299777832414	_		Aquaporin
PGSC0003DMG400030308	1.67733326938997	_	TIP1-2	Aquaporin
PGSC0003DMG400012337	2.32061584964837	1.13536946241545		Aquaporin
PGSC0003DMG400005780	2.59695712700716	_		Aquaporin
PGSC0003DMG401020908	3.23340733333728	_		Aquaporin
PGSC0003DMG402020908	3.42655635119136	_		Aquaporin
PGSC0003DMG400014123	_	1.36515045464084		Aquaporin
PGSC0003DMG400020742	_	-1.47380445697761	PIP1	Aquaporin
PGSC0003DMG400000045	_	-2.13595357731672		Aquaporin
PGSC0003DMG400028893	-4.60965324416822	-4.36252186670018		ATP-binding cassette, sub-family C (CFTR MRP), member
PGSC0003DMG400007340	-1.78080185909879	_		ATP-binding cassette, sub-family C (CFTR MRP), member
PGSC0003DMG400031248	2.54399934626502	3.32795773121726		ATP-binding cassette, sub-family C (CFTR MRP), member
PGSC0003DMG400008358	-2.46889105607993	-1.57442475776366		basic intrinsic protein
PGSC0003DMG400004337	-2.62958561350009	_	SWEET14	bidirectional sugar transporter
PGSC0003DMG400007227	-1.75295010858998	-2.28906456184304	SWEET2B	bidirectional sugar transporter
PGSC0003DMG400007088	1.43067951643182	_	SWEET2B	bidirectional sugar transporter
PGSC0003DMG400024764	5.62514487906023	7.44524202699754		bidirectional sugar transporter
PGSC0003DMG402017902	-2.84249007462687	-1.58482097056347	FG32.1	boron transporter
PGSC0003DMG400005214	2.82224617052072	2.6547789399602	BOR1	boron transporter
PGSC0003DMG401022202	1.55562785609623	_	CETP	BPI LBP family protein
PGSC0003DMG400028607	-1.57214887978959	_	PGUG566	calcium exchanger
PGSC0003DMG400014236	-3.14139942189989	-2.99067244765506	PGUG1966	Calcium-binding mitochondrial carrier protein
PGSC0003DMG400027885	-3.90539003538505	-4.58004806823798	PGUG566	cation calcium exchanger
PGSC0003DMG400021102	-1.71322226216726	_	OSI3996	cationic amino acid transporter
PGSC0003DMG400028215	_	-1.04222789573657		Cationic amino acid transporter
PGSC0003DMG400007597	_	1.8818212148272	OSI37534	Cationic amino acid transporter
PGSC0003DMG400011148	_	-1.90715392709798		cellulose synthase
PGSC0003DMG400010794	-2.10154264341112	-2.15647990650254		cellulose synthase A catalytic subunit
PGSC0003DMG400006660	-2.09718777051375	-1.70560529054113		cellulose synthase A catalytic subunit
PGSC0003DMG400020783	-1.10796672853791	_		Cellulose synthase A catalytic subunit 1 UDP-forming
PGSC0003DMG400011086	-2.57230085584146	-2.25551633649361	SLC31A2	copper transporter
PGSC0003DMG400009540	2.23455254010116	2.17054346662076	SLC31A2	copper transporter
PGSC0003DMG400011720	_	-2.67432198853605	SLC31A2	copper transporter
PGSC0003DMG400023142	_	-4.00421549973787	SLC31A2	copper transporter
PGSC0003DMG400009496	3.56248603622232	1.18375403032456	FG9484.1	domain--containing protein
PGSC0003DMG400029794	-1.1676329409889	_	TMED2	emp24 gp25L p24 family protein
PGSC0003DMG400011278	-3.06902783687269	-2.81579077123484		equilibrative nucleoside transporter
PGSC0003DMG400002722	-3.10125787618257	-3.1667784722167	ATCSLA9	Glucomannan 4-beta-mannosyltransferase
PGSC0003DMG400007150	1.14824836311786	_		Glucomannan 4-beta-mannosyltransferase
PGSC0003DMG400026523	_	-1.71181476452818		Glucomannan 4-beta-mannosyltransferase
PGSC0003DMG400028267	_	-2.15596635341232	ATCSLA9	Glucomannan 4-beta-mannosyltransferase
PGSC0003DMG400005269	6.41246882054851	6.60307691243386	GPT	glucose-6-phosphate phosphate translocator
PGSC0003DMG400001041	_	1.21771589653384	GPT	glucose-6-phosphate phosphate translocator
PGSC0003DMG400002174	_	2.5066771215369	FG4212.1	glutathione
PGSC0003DMG402002164	-2.46886533659708	-2.96048997127754	FG4212.1	glutathione Stransferase
PGSC0003DMG400021247	1.41887057382861	2.40620563439567	FG4212.1	glutathione Stransferase
PGSC0003DMG400002169	1.77218413043977	1.90501044623897	FG4212.1	glutathione Stransferase
PGSC0003DMG400002166	1.82389975269967	_	FG4212.1	glutathione Stransferase
PGSC0003DMG400022023	1.95966301740308	1.84726307896936	FG4212.1	glutathione Stransferase
PGSC0003DMG400002168	2.12671667012823	1.94353010354561	FG4212.1	glutathione Stransferase
PGSC0003DMG400007786	2.23187922207047	2.13081503363698	FG4212.1	glutathione Stransferase
PGSC0003DMG400007844	2.74110791491757	2.31136771954814	FG4212.1	glutathione Stransferase
PGSC0003DMG400002175	2.75757858132578	_	FG4212.1	glutathione Stransferase
PGSC0003DMG400043726	5.02386173806895	2.87182886917438	FG4212.1	glutathione Stransferase
PGSC0003DMG400002179	_	-1.72484572200034	FG4212.1	glutathione Stransferase
PGSC0003DMG400002170	_	-1.97178039106809	FG4212.1	glutathione Stransferase
PGSC0003DMG402011367	_	-2.18554982562707	GSTF3	glutathione Stransferase
PGSC0003DMG400019540	_	-2.31243323778319	FG4212.1	glutathione Stransferase
PGSC0003DMG400014627	-1.28260790526333	_	GSTF3	glutathione Stransferase
PGSC0003DMG400014672	1.14879349004821	1.26692326569231	FG4212.1	glutathione s-transferase
PGSC0003DMG400002171	1.4879088254682	_	FG4212.1	glutathione s-transferase
PGSC0003DMG400040636	2.40729742534904	_	FG4212.1	Glutathione S-transferase
PGSC0003DMG400022624	2.58534438534443	2.21263415374909	FG4212.1	Glutathione S-transferase
PGSC0003DMG400031091	_	-2.20148075826821	FG4212.1	glutathione s-transferase
PGSC0003DMG400016722	_	3.78306275631893	FG114.1	glutathione s-transferase
PGSC0003DMG400002172	1.40428322812016	1.05878067862892	FG4212.1	Glutathione S-transferase, C-terminal domain
PGSC0003DMG400014824	2.22824395808875	2.03022945738572	SLC37A1	glycerol-3-phosphate transporter
PGSC0003DMG400007886	_	-1.72592775985713	SLC37A1	glycerol-3-phosphate transporter
PGSC0003DMG400000296	-2.33758801595431	-1.83400483153659	UGCG	Glycosyl transferase family 2
PGSC0003DMG400017226	2.00101321777263	_	PT2	inorganic phosphate transporter
PGSC0003DMG400013451	_	-2.75536545055209	PT2	Inorganic phosphate transporter
PGSC0003DMG402027007	1.98415919600213	_	SLC2A13	inositol transporter
PGSC0003DMG401009344	-1.98482252150162	-2.65756303742071		Ion channel
PGSC0003DMG400016172	1.02104481806345	_	FG9158.1	LETM1 and EF-hand domain-containing protein 1, mitochondrial-like
PGSC0003DMG400013016	1.24460125569827	_	LRRCC1	LRRcap
PGSC0003DMG400028448	-2.30893554410948	-2.40858047939191		MAC Perforin domain containing protein
PGSC0003DMG402015074	_	2.6049683054635	MRS2	magnesium transporter
PGSC0003DMG401015781	-2.35061844596552	-1.62756992227019	SLC47A2	MatE
PGSC0003DMG400002123	2.54908084229732	2.1760906104314	SLC47A2	MatE
PGSC0003DMG400020391	-3.26599477996168	-2.90296828228474	SLC47A2	Mate efflux family protein
PGSC0003DMG400010397	-2.31970368795226	_	SLC47A2	Mate efflux family protein
PGSC0003DMG400016683	-2.14444173682326	-5.42654559930227	SLC47A2	Mate efflux family protein
PGSC0003DMG400017565	1.94675687135873	_	SLC47A2	Mate efflux family protein
PGSC0003DMG400028117	2.40715576928813	2.12983399786392	SLC47A2	Mate efflux family protein
PGSC0003DMG400019100	3.8184819074039	3.58068873113762	SLC47A2	Mate efflux family protein
PGSC0003DMG400003946	4.25868411982358	3.40254221483187	SLC47A2	Mate efflux family protein
PGSC0003DMG400021261	_	1.00930904527364	SLC47A2	Mate efflux family protein
PGSC0003DMG402030515	_	1.48798169336083	SLC47A2	Mate efflux family protein
PGSC0003DMG400005661	_	2.13565762951226	SLC47A2	Mate efflux family protein
PGSC0003DMG400018749	_	-3.69593210036779	SLC47A2	Mate efflux family protein
PGSC0003DMG400030333	-1.13008840169929	_		metal tolerance protein
PGSC0003DMG400021539	1.02215987906568	1.05684221124448	NRAMP2	Metal transporter
PGSC0003DMG400009247	2.70268090397927	_	NRAMP1	Metal transporter
PGSC0003DMG400014597	-2.56824451533074	-2.7042755017355		Mitochondrial 2-oxoglutarate malate carrier
PGSC0003DMG400016140	_	-2.29031634787997		Mitochondrial 2-oxoglutarate malate carrier
PGSC0003DMG400016535	3.28227965215808	2.9332578844213	SLC25A47	Mitochondrial carnitine acylcarnitine carrier protein
PGSC0003DMG400008144	-1.02706941913808	-1.11396756323626	SLC25A48	mitochondrial carnitine acylcarnitine carrier-like
PGSC0003DMG400014032	-1.3851233174969	_	COX18	mitochondrial inner membrane protein
PGSC0003DMG400016843	-2.08321208550831	-1.67027625311317		Mitochondrial substrate carrier family protein
PGSC0003DMG400022810	-1.74959212225521	-1.538658092399		mitochondrial substrate carrier family protein
PGSC0003DMG400030453	-1.4067846050298	-1.67897414015525		mitochondrial substrate carrier family protein
PGSC0003DMG400019378	1.29352732923804	_	PGUG3848	mitochondrial substrate carrier family protein
PGSC0003DMG400000210	_	1.00074249298206	PGUG3848	mitochondrial substrate carrier family protein
PGSC0003DMG401002858	_	1.02500285910712	OSI6425	Mitochondrial substrate carrier family protein
PGSC0003DMG400013855	-3.02535224842312	-3.26857015186989		monocopper oxidase-like protein
PGSC0003DMG400028958	-3.8835269837137	-4.16598891163102	OSI26158	Multicopper oxidase
PGSC0003DMG400029325	-2.42604172578357	-1.10548747366819		Multicopper oxidase
PGSC0003DMG400022741	-9.85948744803146	-7.57262149948195	SLC47A2	Multidrug and toxin extrusion protein
PGSC0003DMG400014267	-5.8693481150318	-5.04073541081691	SLC47A2	Multidrug and toxin extrusion protein
PGSC0003DMG400025273	-3.60177493914447	-5.8238324250214	SLC47A2	Multidrug and toxin extrusion protein
PGSC0003DMG400006378	_	-1.48721533522265	SLC47A2	Multidrug and toxin extrusion protein
PGSC0003DMG400000468	-2.6049158578372	-1.37692885116181	0	amino acid transporter
PGSC0003DMG400010485	-2.65116011870011	-2.13681424396496		nad kinase
PGSC0003DMG400009984	-1.05479022720841	_	NPC1	Niemann-Pick C1
PGSC0003DMG400001145	-2.69361082589859	-2.53624518291278	NRT2	Nitrate transporter
PGSC0003DMG400024120	-1.86175576975198	2.66909790854364		Nitrate transporter
PGSC0003DMG400002865	2.16750675652178	2.11349620423402		Nitrate transporter
PGSC0003DMG400015734	2.33706994658936	2.24092959031594	NRT2	Nitrate transporter
PGSC0003DMG402000668	2.65688301741094	1.53008543591735	OSI16213	Nitrate transporter
PGSC0003DMG400020514	3.88283540186749	3.24417263105741		Nitrate transporter
PGSC0003DMG400018235	7.04699583457636	_		Nitrate transporter
PGSC0003DMG402027501	_	1.70830184822297		Nitrate transporter
PGSC0003DMG400017620	_	1.94525245768637		Nitrate transporter
PGSC0003DMG400017621	_	2.15711442762386		Nitrate transporter
PGSC0003DMG400029242	_	2.85997866221006		Nitrate transporter
PGSC0003DMG400001671	_	3.75700217635704		Nitrate transporter
PGSC0003DMG400014539	_	5.65719011559772		nitrite transporter
PGSC0003DMG400002073	-4.79260193887191	-5.18620864111014	NUTF2	nuclear transport factor
PGSC0003DMG400008033	-2.48847299871226	-1.44535993652479	SLC23A3	nucleobase-ascorbate transporter
PGSC0003DMG400015573	-2.32206186997682	-1.83773647002996	SLC23A3	nucleobase-ascorbate transporter
PGSC0003DMG400024588	-1.27812356821202	-1.04398369288173	SLC23A3	nucleobase-ascorbate transporter
PGSC0003DMG400019233	2.97214271564892	4.50151369257174	SLC22A15	organic cation
PGSC0003DMG400001393	3.85589928632555	3.37258447486193		peptide nitrate transporter
PGSC0003DMG400014054	6.68211845755536	4.93136273860706		peptide nitrate transporter
PGSC0003DMG401031322	1.28817762441749	_		peptide nitrate transporter At1g22540-like
PGSC0003DMG400030438	-1.14011356435419	-1.05829536020163		peptide transporter
PGSC0003DMG400017204	3.71343493835573	3.50301103114393		peptide transporter
PGSC0003DMG400014449	_	-1.35882797487391		peptide transporter
PGSC0003DMG400015593	2.03600910678522	1.8590138917377		peptide transporter At1g52190-like
PGSC0003DMG400015595	_	-1.81412762473181		peptide transporter
PGSC0003DMG400003820	3.42345033908354	3.67315813713244		peptide transporter PTR3-A-like
PGSC0003DMG400028611	-2.9399407566404	-2.39752903050117	ANT1	peroxisomal adenine nucleotide carrier
PGSC0003DMG400034083	-2.37550092747577	_	SLC25A3	Phosphate carrier protein
PGSC0003DMG400018150	_	1.0935325689547		phosphate translocator
PGSC0003DMG400017225	2.77152255235522	2.46603913638743	FG1295.1	phosphate transporter
PGSC0003DMG400009995	3.10393308511361	_	FG1295.1	phosphate transporter
PGSC0003DMG400010288	3.90815468445428	5.68927273346404	FG1295.1	phosphate transporter
PGSC0003DMG400008078	1.2696899095301	_	PIP2	plasma membrane intrinsic protein
PGSC0003DMG400024197	2.35457690264871	_	PIP2	plasma membrane intrinsic protein
PGSC0003DMG400020906	3.1242607805448	_		plasma membrane intrinsic protein
PGSC0003DMG400010475	3.81569849522074	_		plasma membrane intrinsic protein
PGSC0003DMG400006183	_	-2.14487072747982		plasma membrane intrinsic protein
PGSC0003DMG400016530	-2.13303884963715	-2.08994073978053	OSI6728	plastidic glucose transporter
PGSC0003DMG400002613	-1.29120455597438	_		pleiotropic drug resistance
PGSC0003DMG401013112	_	2.37576404368847		Pleiotropic drug resistance protein
PGSC0003DMG402029631	_	7.67110597753198		Pleiotropic drug resistance protein
PGSC0003DMG402021183	-1.90278274786399	_		POT family
PGSC0003DMG400024311	1.44103786461026	_	PGUG5488	potassium transporter
PGSC0003DMG400020386	1.55501332857682	_	KUP3	potassium transporter
PGSC0003DMG400025230	1.68267147393701	_	KUP3	potassium transporter
PGSC0003DMG400004113	2.0252608207676	1.42329563823848		potassium transporter
PGSC0003DMG400017862	2.2554999793942	1.79569987440733	PGUG5488	Potassium transporter
PGSC0003DMG400013739	2.5184896946713	_	HAK5	Potassium transporter
PGSC0003DMG400000501	2.87564416446131	2.70522160058285		potassium transporter
PGSC0003DMG400010431	_	1.02898742838024	PGUG5488	Potassium transporter
PGSC0003DMG400017610	-1.65586301965386	_		Protein ALUMINUM SENSITIVE
PGSC0003DMG400020780	1.24584803060282	1.43066589716759	HMP31	protein brittle-1, chloroplastic
PGSC0003DMG400016143	3.22114851953375	3.52617703506777	SLC47A2	protein TRANSPARENT TESTA
PGSC0003DMG400008739	1.22517449612869	_	SLC47A2	protein TRANSPARENT TESTA 12-like
PGSC0003DMG400018618	1.57006454489221	_	SLC47A2	protein TRANSPARENT TESTA 12-like
PGSC0003DMG400012664	1.81082776358148	1.4831467856005	SLC47A2	protein TRANSPARENT TESTA 12-like
PGSC0003DMG400016458	2.3399727326856	3.19188080559814	SLC47A2	protein TRANSPARENT TESTA 12-like
PGSC0003DMG400016457	_	1.31903010138615	SLC47A2	protein TRANSPARENT TESTA 12-like
PGSC0003DMG400025501	_	-4.05219139993996	SLC47A2	protein TRANSPARENT TESTA 12-like
PGSC0003DMG400010630	3.30097261956861	2.85801661005308	SLC9C1	Sodium hydrogen exchanger
PGSC0003DMG400001464	-1.11595213891679	_	SLC25A44	Solute carrier family 25 member
PGSC0003DMG400009071	1.49629500199891	_	SLC25A39	Solute carrier family 25 member
PGSC0003DMG400029386	2.55621120206984	2.25336652336429	SLC25A44	solute carrier family 25 member 44-like
PGSC0003DMG400004430	-4.145476404911	-3.41156489914286	VRG4	Solute carrier family 35
PGSC0003DMG400026902	-1.32505803480844	_	SLC35F1	solute carrier family 35 member
PGSC0003DMG400000862	-1.18366878750991	_	HUT1	solute carrier family 35 member
PGSC0003DMG400005602	_	1.13366005755004	GPT	solute carrier family 35 member
PGSC0003DMG400029844	-2.14375100326482	_	SLC35E4	Sugar phosphate phosphate translocator
PGSC0003DMG401027186	-1.59638515700496	-1.27000550134307	SLC35E4	Sugar phosphate phosphate translocator
PGSC0003DMG401024817	-2.28857671705273	-1.51151830348052		sugar transporter
PGSC0003DMG402031741	1.47519302097333	3.81593797936197		sugar transporter
PGSC0003DMG400003848	1.7929346722679	1.68893346717386		sugar transporter
PGSC0003DMG400009073	1.80973484006561	_		sugar transporter
PGSC0003DMG400013810	2.96822756387244	2.76459140290645		sugar transporter
PGSC0003DMG401031741	_	1.66118301713374		sugar transporter
PGSC0003DMG400018246	-4.04799579036151	-2.32387979381157		sugar transporter ERD6-like
PGSC0003DMG400006285	-3.47951622915882	_		sugar transporter ERD6-like
PGSC0003DMG400015460	1.91541811225895	_		sugar transporter ERD6-like
PGSC0003DMG400007683	4.84028064984604	5.84100922083195	FG4242.1	Sulfate bicarbonate oxalate exchanger and transporter sat-1
PGSC0003DMG400020136	-1.90981931629928	_	FG4242.1	sulfate transporter
PGSC0003DMG400023515	1.2363505309254	_	FG4242.1	Sulfate transporter
PGSC0003DMG400005760	1.74105644750778	1.15344526952749	FG118.1	sulfate transporter
PGSC0003DMG400019315	_	1.80045055552465	FG4242.1	sulfate transporter
PGSC0003DMG400018422	_	2.39905177030925	FG4242.1	sulfate transporter
PGSC0003DMG400017689	_	-2.98456750716273	ST1	sulfate transporter
PGSC0003DMG400013282	2.26838242363982	_		tonoplast dicarboxylate
PGSC0003DMG400022792	2.56820360381519	2.18964698143464		transmembrane ascorbate ferrireductase
PGSC0003DMG400022793	-3.1767795615598	-2.6277573020129		transmembrane ascorbate ferrireductase 3-like
PGSC0003DMG400022800	_	-2.59397711853719		transmembrane ascorbate ferrireductase 3-like
PGSC0003DMG400011083	-4.37025442255621	-3.50329337546839		transporter
PGSC0003DMG400007512	-1.83013008089197	_		transporter
PGSC0003DMG400015468	-1.48573498063904	-1.43680595438247		transporter
PGSC0003DMG400000209	-1.22845216256488	_	SLC35A5	transporter
PGSC0003DMG400029396	1.103394555247	_		transporter
PGSC0003DMG400024268	1.89235894739094	_		transporter
PGSC0003DMG401028565	2.31227715777427	_		transporter
PGSC0003DMG400025395	3.14628748972078	3.80471933596137	OSI19952	transporter
PGSC0003DMG400007508	7.05620859295242	4.8505748148973		transporter
PGSC0003DMG400007865	_	-1.13155183212014		transporter
PGSC0003DMG400022107	_	1.15603022780339		transporter
PGSC0003DMG400011085	_	-1.5933455283116		transporter
PGSC0003DMG400016649	-1.17695584681245	_		Triose-phosphate Transporter family
PGSC0003DMG400035200	1.74987737269795	2.16902842957314		TspO/MBR family
PGSC0003DMG402029307	-1.40616456678758	_		UAA transporter family
PGSC0003DMG400025616	-2.6813656288301	-1.70861867809687	HUT1	udp-galactose transporter
PGSC0003DMG400030912	_	3.29938263238992		UDP-sugar transporter
PGSC0003DMG400029937	-1.59007520507449	-1.1047428337782	ZRT1	zinc transporter
PGSC0003DMG400013108	-1.51501618340649	_	ZRT1	zinc transporter
PGSC0003DMG400014936	1.8751791774318	3.02251575222125	ZRT1	zinc transporter
PGSC0003DMG400024409	3.12681400129476	_	ZRT1	zinc transporter
PGSC0003DMG400027159	4.1664991021289	3.62473156252517	ZRT1	zinc transporter
PGSC0003DMG400010373	_	-3.40881606480031	ZRT1	zinc transporter
PGSC0003DMG400002151	_	-3.50824595028983	SLC39A3	zinc transporter
PGSC0003DMG400010343	_	-3.66642667214299	ZRT1	zinc transporter
Developmental genes
PGSC0003DMG400013902	-4.77141675828383	-7.8868957891031	PLS1	lymphocyte cytosolic protein 1 (L-plastin) FIMBRIN
PGSC0003DMG400029916	-3.70794837250609	-5.43627064532224		actin-depolymerizing factor
PGSC0003DMG400031310	-3.33131540346303	-3.33324419369721	CYC2	Cyclin
PGSC0003DMG400030220	-3.25107775783438	-2.28354848191753		ATPase family associated with various cellular activities (AAA)
PGSC0003DMG400030319	-3.04424134880542	-3.03068570738676	ACT1	Actins are highly conserved proteins that are involved in various types of cell motility and are ubiquitously expressed in all eukaryotic cells
PGSC0003DMG400030006	-2.71824210139152	_		PAR1 protein
PGSC0003DMG400000311	-2.45334355420386	-1.69783792149394		ATPase family associated with various cellular activities (AAA)
PGSC0003DMG400022027	-2.43197781928121	-2.54955169607163		Myosin XI-2
PGSC0003DMG401020115	-2.39998004722282	-3.4589138279223	PLS1	Fimbrin-like protein
PGSC0003DMG400031717	-2.2457049265675	-1.72588873674644	CYC2	regulation of cyclin-dependent protein serine/threonine kinase activity
PGSC0003DMG400014296	-2.12091047443075	-2.09268586289505	BTUB	Tubulin is the major constituent of microtubules. It binds two moles of GTP, one at an exchangeable site on the beta chain and one at a non-exchangeable site on the alpha chain
PGSC0003DMG400010998	-2.0874433344371	_		actin-depolymerizing factor
PGSC0003DMG400012759	-2.05340801447353	-1.89391294256851	PRC1	protein regulator of cytokinesis
PGSC0003DMG400003293	-2.04515761302444	_		microtubule-associated protein
PGSC0003DMG400023429	-1.97819974799482	-1.25955561625859	ACT1	Actins are highly conserved proteins that are involved in various types of cell motility and are ubiquitously expressed in all eukaryotic cells
PGSC0003DMG400032159	-1.89607918287508	_		Dynein light chain type 1 family protein
PGSC0003DMG400012887	-1.85595181213597	-1.90186943020847	CYC2	regulation of cyclin-dependent protein serine/threonine kinase activity
PGSC0003DMG400010300	-1.66082839757507	-1.32785236235358		actin-depolymerizing factor
PGSC0003DMG400033086	-1.64541791698178	_	FHDC1	FORMIN-LIKE PROTEIN 15A-RELATED
PGSC0003DMG402022197	-1.62811230345808	-3.41505168524421	PLS1	Fimbrin-like protein
PGSC0003DMG400003451	-1.60927448232373	-1.34408470823425	CYC2	regulation of cyclin-dependent protein serine/threonine kinase activity
PGSC0003DMG400024631	-1.60275026034236	_		Inherit from euNOG: nitrilase-associated protein
PGSC0003DMG400017391	-1.31044785908988	-1.70451102341364	DCTN5	dynactin
PGSC0003DMG400023708	-1.28492666753319	_	ACT1	Actins are highly conserved proteins that are involved in various types of cell motility and are ubiquitously expressed in all eukaryotic cells
PGSC0003DMG400021912	-1.13688289833036	_		Formin-like protein
PGSC0003DMG400016802	-1.09565762324082	-1.07615879367409	LMBRD2	LMBR1 domain containing 2
PGSC0003DMG400021120	1.02553402223426	_		WPP domain-associated
PGSC0003DMG400008114	1.03350063008219	_		Protein inhibitor of activated STAT
PGSC0003DMG400021241	1.17275967011248	_		Mei2-like
PGSC0003DMG400022148	1.26729901055978	1.00052957239554	ACTL1	Actin-related protein
PGSC0003DMG400029498	1.3190658615148	_	PRC1	65-kDa microtubule-associated protein
PGSC0003DMG400003086	1.3295651286552	_		Mei2-like
PGSC0003DMG400033063	1.34827381482064	_		Dynein light chain type 1
PGSC0003DMG400017300	1.42879614522475	_		Mei2-like
PGSC0003DMG400005159	2.38580421676076	_	DUT	deoxyuridine 5'-triphosphate nucleotidohydrolase
PGSC0003DMG400025028	_	-2.62387633898782	OSI26483	myosin, heavy chain
PGSC0003DMG400022294	_	-1.4341469485897	FG992.1	glycerophosphoryl diester phosphodiesterase
PGSC0003DMG400027652	_	-1.35305993438814
PGSC0003DMG400017199	_	-1.34047505709339	ARPC2	ACTIN-RELATED PROTEIN
PGSC0003DMG400001364	_	-1.27059710943232		Inherit from euNOG: nitrilase-associated protein
PGSC0003DMG400010246	_	-1.26313250626014
PGSC0003DMG400031822	_	-1.20395964796143		Kinesin family member
PGSC0003DMG400019284	_	-1.00922121856089	OSI26483	myosin, heavy chain
PGSC0003DMG400014966	_	1.04350355527699	ACTL1	Actin-related protein
PGSC0003DMG400014347	_	2.90308632281151		PAR1 protein
PGSC0003DMG400001371	1.33171231264977	_		cobra-like protein
PGSC0003DMG400024628	-3.39194995027196	-3.69988653387839		cobra-like protein
PGSC0003DMG400025627	_	-3.52670812982637		cobra-like protein
PGSC0003DMG400026565	-1.45047295868923	-1.10200791184622		cobra-like protein
PGSC0003DMG402012477	1.24443262701985	1.11430383874897	GABARAPL2	Microtubule associated protein
PGSC0003DMG400003632	1.28075420952561	_		Histone H1
PGSC0003DMG400014590	1.55310372763251	_		HMG-Y-related protein
PGSC0003DMG400015685	_	-1.42985577568597		HMG-Y-related protein
PGSC0003DMG402005954	-3.67304276396205	-2.9025120474197		histone H1 H5 family protein
PGSC0003DMG400041450	2.03817026048688	1.90662714453072		AAA-type ATPase family protein
PGSC0003DMG400011180	1.22314941315456	2.25787848679944		domain-containing protein
PGSC0003DMG400005080	1.15125824137454	_	SUFB	UPF0051 protein ABCI8
PGSC0003DMG400016484	1.04649444490081	_	SUFB	UPF0051 protein ABCI8
PGSC0003DMG400018364	_	1.66468192083858	NAF1	Gar1/Naf1 RNA binding region
PGSC0003DMG400032570	_	1.46705489697622	PRPL1	Ribosomal protein L10
PGSC0003DMG400024925	1.46331488391599	_	BOP1	Ribosome biogenesis protein bop1
PGSC0003DMG400007882	_	1.02110956201547	ERF1-3	Eukaryotic peptide chain release factor subunit
PGSC0003DMG400000401	1.16225061798332	_	OXA1	inner membrane protein PPF-1
PGSC0003DMG400005839	-2.00407621616348	-1.51895036388313		mitochondrial inner membrane protein OXA1-like
PGSC0003DMG400024579	1.19895372342147	_	CDC23	Cell division cycle
PGSC0003DMG400001077	_	1.28345565767261	NCAPH	Regulatory subunit of the condensin complex, a complex required for conversion of interphase chromatin into mitotic-like condense chromosomes. The condensin complex probably introduces positive supercoils into relaxed DNA in the presence of type I topoisomerases and converts nicked DNA into positive knotted forms in the presence of type II topoisomerases (By similarity)
PGSC0003DMG400004644	-1.37875691498413	_	FIS1	fission 1
PGSC0003DMG400015004	2.39102416801899	1.70547193000764		Myosin II heavy chain-like
PGSC0003DMG400029515	_	-1.92592220263785		microtubule-associated protein
PGSC0003DMG400017305	1.05786748693509	_	VPS16	vacuolar protein sorting
PGSC0003DMG400001557	1.96493878279786	_	EHMT2	Histone-lysine N-methyltransferase, H3 lysine-9
PGSC0003DMG400007185	1.17929549024812	_	EHMT2	histone-lysine N-methyltransferase, H3 lysine-9 specific
PGSC0003DMG400017150	-2.21267637388596	-1.21094144905493		Histone-lysine n-methyltransferase
PGSC0003DMG400017957	1.18819980903369	_	SETMAR	Histone-lysine N-methyltransferase
PGSC0003DMG400026579	1.15300630250567	_	EHMT2	Histone-lysine N-methyltransferase, H3 lysine-9
PGSC0003DMG400009046	1.08641175574036	_		PAPA-1-like family protein zinc finger (HIT type) family protein
PGSC0003DMG400022397	-6.22210192271852	-5.18394749097175	CYCD	cell division
PGSC0003DMG400015597	1.94753378201407	_	CYCD	cell division
PGSC0003DMG400024984	-1.22573601881894	-1.38816942550701		cyclin d3
PGSC0003DMG400025868	-1.8238220721413	_		cyclin d3
PGSC0003DMG400008001	-2.46522845836419	_		Cyclin, C-terminal domain
PGSC0003DMG400016142	-1.65315188906969	_	CYCD2	cyclin
PGSC0003DMG400018965	-7.11415922751781	#N/A	#N/A	early nodulin
PGSC0003DMG400006179	-2.68012823971118	#N/A	#N/A	nodulin family
PGSC0003DMG400000412	2.10822739432824	1.85951562376638	0	nodulin family
PGSC0003DMG400020209	-2.70059544066323	-1.44287741647269	0	Nodulin-like
PGSC0003DMG400001779	1.3446482989838	#N/A	#N/A	Nodulin-like
PGSC0003DMG400020980	1.34622914016975	#N/A	#N/A	Nodulin-like
PGSC0003DMG400017115	1.43389455520451	1.46718727423138	0	Nodulin-like
PGSC0003DMG400028286	2.61809902623471	1.96946238378191	OSI_25182	Nodulin-like
PGSC0003DMG400028183	6.39820805672015	6.12113209836044	OSI_25182	Nodulin-like
PGSC0003DMG400004317	-2.90612777199567	-1.44377513283207	0	nodulin-like protein
PGSC0003DMG400001038	-2.48995188290754	-2.98821425472252	OSI_05958	nodulin-like protein
PGSC0003DMG400025042	1.56886025358445	1.68438682464874	0	nodulin-like protein
PGSC0003DMG400025069	-3.22993819003461	-2.83109710020115	CDK12	Cell division protein kinase 7
PGSC0003DMG400018337	-1.72571406999507	-1.96967614425106	CDK12	Cyclin-Dependent Kinase
PGSC0003DMG400010059	_	-2.03415441355161		CDPK-related protein
PGSC0003DMG400013147	_	-1.02023345119738	CDK12	Cyclin-Dependent Kinase
PGSC0003DMG400028733	_	-4.11696878902355	CDK12	Cyclin-Dependent Kinase
PGSC0003DMG400028742	_	-4.00217785871278	CDK12	Cyclin-Dependent Kinase
