## Supplementary Table 7 for "Transcriptional profiling of potato (*Solanum tuberosum* L.) during a compatible interaction with the root-knot nematode, *Meloidogyne javanica*"

### Sheet: Table S7
Table S7. Differentially expressed genes associated with ubiquitin-proteasome degradation system
Gene ID	3dpi	7dpi	Gene name	Annotation
Protein ubiquitination and proteolysis
PGSC0003DMG400000241	-1.60604945969259	-2.10567835085292		U-box domain-containing protein
PGSC0003DMG400000791	_	-1.58280230029868		U-box domain-containing protein
PGSC0003DMG400004911	2.31696857514357	1.62652379146248		U-box domain-containing protein
PGSC0003DMG400004964	1.48463720327914	_		zinc finger
PGSC0003DMG400005092	-3.54536034061293	_		Zinc-finger of the MIZ type in Nse subunit
PGSC0003DMG400005928	-3.46550780776798	-5.19338945609568		U-box domain-containing protein
PGSC0003DMG400006102	-1.83210495403437	_		U-box domain-containing protein
PGSC0003DMG400006640	-1.0853034749024	-2.06898907336793		U-box domain-containing protein
PGSC0003DMG400013880	1.08879914314927	_		U-box domain-containing protein
PGSC0003DMG400014222	-1.56474112662199	-1.90763785756205		RING finger) protein
PGSC0003DMG400014914	-2.30456475735264	-1.88792632098654		U-box domain-containing protein
PGSC0003DMG400016129	2.13343705677189	2.24655196685631		U-box domain-containing protein
PGSC0003DMG400016884	2.31021059144303	1.74740431287729		RING finger) protein
PGSC0003DMG400017783	1.87444188591838	1.76341399703275	ARMC4	U-box domain-containing protein
PGSC0003DMG400019623	-5.94912556470652	-4.17834923956557		U-box domain-containing protein
PGSC0003DMG400021214	1.08784920571439	_		Zinc finger protein
PGSC0003DMG400021326	_	-5.03742298102486		U-box domain-containing protein
PGSC0003DMG400021327	-2.30916964820151	-5.14192788712151		U-box domain-containing protein
PGSC0003DMG400021358	-2.71635027120937	-4.59585845722687		U-box domain-containing protein
PGSC0003DMG400021359	_	-5.54168171253762		U-box domain-containing protein
PGSC0003DMG400021360	-3.20791726364732	-5.914065077635		U-box domain-containing protein
PGSC0003DMG400022775	_	-4.49248112350403		U-box domain-containing protein
PGSC0003DMG400023248	1.35313154290079	1.22288550634645		Zinc finger protein
PGSC0003DMG400001723	-1.88309041190735	-1.63908967153081	MCA5	zinc finger
PGSC0003DMG400023445	_	2.661450172333		U-box domain-containing protein
PGSC0003DMG400024491	2.28244227675875	-1.51168930921272		U-box domain-containing protein
PGSC0003DMG400025178	_	-1.06804412506884		Ring finger domain
PGSC0003DMG400025317	1.75524400104465	_		Ubox
PGSC0003DMG400025884	2.2426228632861	_		U-box domain-containing protein
PGSC0003DMG400027759	-1.48767275191299	_		U-box domain-containing protein
PGSC0003DMG400028462	_	-1.87430770307311		U-box domain-containing protein
PGSC0003DMG400028687	-4.03162890961407	-3.44117526115345		U-box domain-containing protein
PGSC0003DMG400029464	_	-1.79402964631697		U-box domain-containing protein
PGSC0003DMG400030407	-1.18211535161788	-1.10089787688624		U-box domain-containing protein
PGSC0003DMG400033569	1.02744466629109	_		phototropism protein
PGSC0003DMG400045432	_	-2.33231094020022		U-box domain-containing protein
PGSC0003DMG400012557	_	1.05660004399277	USP46	ubiquitin carboxyl-terminal hydrolase
PGSC0003DMG400002259	-7.92892873724473	-7.91024127658938	OSI27275	CW-type Zinc Finger
PGSC0003DMG400024770	5.88198237089002	7.34503247715317		FBOX
PGSC0003DMG400015089	-3.26758549564984	-3.23741257299561	OSI27275	CW-type Zinc Finger
PGSC0003DMG400015091	_	-1.88516779083281		CW-type Zinc Finger
PGSC0003DMG400035320	-4.25865513600075	-4.38255138572289		F-Box protein
PGSC0003DMG400030813	-3.75796797526414	-3.3121109781136		F-box protein
PGSC0003DMG400014133	-3.7550199917309	-2.12174278011558		F-Box protein
PGSC0003DMG400005156	-3.47536821927339	_		F-Box protein
PGSC0003DMG400016469	-3.2957633731078	-7.88975374877672		F-box protein At4g22030-like
PGSC0003DMG400014315	-3.14011443439144	-3.88382769516898		F-Box protein
PGSC0003DMG400018621	-2.60434468151177	-2.67789261285967	KIAA141	F-box protein
PGSC0003DMG400016863	-2.53037744186364	-1.9977900905934		F-box protein
PGSC0003DMG400022762	-2.34807653008245	-2.42811848550652		F-Box protein
PGSC0003DMG400011249	-2.25990320822961	-3.27476512415115		F-Box protein
PGSC0003DMG400023354	-2.05017049802597	-2.09662300177153		F-box protein
PGSC0003DMG400028160	-2.04179125197362	_		F-Box protein
PGSC0003DMG400013111	-2.02050207556806	-1.89673530736164		F-Box protein
PGSC0003DMG400029632	-1.94150107633421	-2.17843192068845		F-Box protein
PGSC0003DMG400018085	-1.93397643310587	-2.15041004547481		F-box protein
PGSC0003DMG400003107	-1.82278625536182	-1.31602713285749		F-Box protein
PGSC0003DMG400009478	-1.75047247651687	-1.80587923871104		F-box protein
PGSC0003DMG400018086	-1.56822897330319	-1.150647493666		F-box protein
PGSC0003DMG400009456	-1.4679143138219	_		F-Box protein
PGSC0003DMG400029105	-1.45425214819227	-1.934461037407		F-box protein
PGSC0003DMG400026346	-1.44240618401044	-2.12386555758072	OSI7543	F-box protein
PGSC0003DMG400014314	-1.41130251083755	-1.06523485715894		F-Box protein
PGSC0003DMG400027777	-1.32913641935983	_		F-box protein
PGSC0003DMG400008402	1.11889513925549	_		F-Box protein
PGSC0003DMG400011993	1.15851949238165	_		F-box protein
PGSC0003DMG400006922	1.24221352641707	_		F-box protein
PGSC0003DMG400024857	1.59067679516942	1.79684035213036		F-box protein
PGSC0003DMG400013116	1.6035168983266	3.14922604069473		F-box protein
PGSC0003DMG400016341	1.61086063268974	1.39273027613455	FBXO3	F-box protein
PGSC0003DMG400000378	1.38852490377247	_	TPP1	peptidase S26
PGSC0003DMG400000448	1.50680908332173	_		serine carboxypeptidase-like
PGSC0003DMG400001455	_	-3.36763865448832		Serine carboxypeptidase-like 25
PGSC0003DMG400002196	1.79360297393424	2.74340272674828		aspartic proteinase
PGSC0003DMG400003050	-2.80430716064282	-2.80815010496867	RHBDL2	inactive rhomboid protein 1-like
PGSC0003DMG400003707	1.17212450829373	_		cysteine proteinase
PGSC0003DMG400003756	1.23135280562589	1.03813751393601		cysteine
PGSC0003DMG400004149	1.83154698219147	1.34165885685346	FTSH9	Peptidase family M41
PGSC0003DMG400004613	-1.28450449415291	_		serine carboxypeptidase-like
PGSC0003DMG400004810	3.3627542987763	2.48757259259421		aspartyl protease family protein
PGSC0003DMG400004818	2.39493296705942	_	OSI34616	metalloendoproteinase 1-like
PGSC0003DMG400005409	-3.28497631628418	-2.05970152831257		aspartic proteinase
PGSC0003DMG400006198	1.94714164758506	_		subtilisin-like
PGSC0003DMG400006838	1.21103926117888	3.3694849061779	FG6572.1	subtilisin-like
PGSC0003DMG400006840	3.54660432645149	4.66940621648569	FG6572.1	subtilisin-like
PGSC0003DMG400006841	4.21001774985232	6.26951371883542	FG6572.1	subtilisin-like
PGSC0003DMG400006844	-3.6846146335508	-3.57097532259368	FG6572.1	subtilisin-like
PGSC0003DMG400006931	-1.26635408306327	_	OSI16165	Serine protease
PGSC0003DMG400007562	2.16256190943591	1.74742619630649		subtilisin-like
PGSC0003DMG400008978	-2.41248637002913	-1.98065952709079		Aspartyl protease
PGSC0003DMG400008980	-2.70874900656014	-1.7993345253018	OSI31447	aspartic
PGSC0003DMG400008982	-2.42644927314535	-3.03558159460283	OSI31447	Aspartyl protease
PGSC0003DMG400008984	-5.08455552063608	-2.5413506411481		aspartic
PGSC0003DMG400008985	-5.32008581430794	-2.64414006763439		aspartic
PGSC0003DMG400009947	5.03400269817162	3.72222213806174	OSI3184	subtilisin-like
PGSC0003DMG400010207	2.84203496345005	_	SAG12	cysteine
PGSC0003DMG400010225	-3.11167720745346	-4.35413465432507	OSI24614	Cysteine protease
PGSC0003DMG400010403	-3.42676470725294	-3.99507220690262	NAHODA	ASPARTYL PROTEASES
PGSC0003DMG400010470	-2.21506455817048	-2.18901474442907		peptidase (S8 and S53, subtilisin, kexin, sedolisin
PGSC0003DMG400010471	-1.30549350142853	_	FG6572.1	subtilisin-like
PGSC0003DMG400011659	-2.75717320063416	-3.42271369946532	MCA5	Metacaspase
PGSC0003DMG400012199	1.34598314254689	_	PGUG3173	Peptidase M1 family protein
PGSC0003DMG400012492	-1.19110787442179	1.38607496719942	FG6572.1	subtilisin-like
PGSC0003DMG400012493	-3.70540143621589	-4.49952372884393		peptidase (S8 and S53, subtilisin, kexin, sedolisin
PGSC0003DMG400012518	-2.87761851931015	-3.41760858329598	FG6572.1	subtilisin-like
PGSC0003DMG400012553	-3.3914555906959	-2.04363132640503	MCA5	Caspase domain
PGSC0003DMG400012554	-1.23028490905241	_	MCA5	Caspase domain
PGSC0003DMG400012677	3.77191413845882	3.60519304462213	RHBDL2	Rhomboid family
PGSC0003DMG400012989	-1.06739870167991	-1.46325926105181	OSI3949	aspartic proteinase-like protein
PGSC0003DMG400013378	1.26145018765758	_		peptidase
PGSC0003DMG400013439	_	-2.21009734066069	CTSD	aspartic proteinase
PGSC0003DMG400013828	2.69970385140168	1.52956357658841	GAMMA-VPE	peptidase C13 family
PGSC0003DMG400014489	3.37115967178967	_		peptidase (S8 and S53, subtilisin, kexin, sedolisin
PGSC0003DMG400014607	_	-1.56671848929863		aspartic
PGSC0003DMG400014766	_	4.00327199320693		aspartic
PGSC0003DMG400014802	-6.41121163180222	-7.08335725000334		aspartic
PGSC0003DMG400014862	_	1.62415006467626		subtilisin-like
PGSC0003DMG400015410	3.09958118182604	2.4347444595871		subtilisin-like
PGSC0003DMG400016091	_	-2.4082718902494	FG6572.1	subtilisin-like
PGSC0003DMG400017023	2.03044802399467	1.60716345924789		Peptidase inhibitor I9
PGSC0003DMG400017311	1.02032195296021	_	FTSH2	ATP-dependent zinc metalloprotease FtsH
PGSC0003DMG400018283	1.16434289499903	1.0615868983898	CTSD	aspartic
PGSC0003DMG400019033	1.22811202871079	_	CTSH	Cysteine proteinase 3
PGSC0003DMG400020116	-3.51152180357559	-3.35115523513127	CBP1	Serine Carboxypeptidase
PGSC0003DMG400020761	_	2.21598964201266		Carboxypeptidase
PGSC0003DMG400021198	_	-1.34891322902402		subtilase family
PGSC0003DMG400021348	-2.55858732809448	-1.68654116381318		peptidase (S8 and S53, subtilisin, kexin, sedolisin
PGSC0003DMG400021513	1.66403234772352	1.70508531710995		subtilisin-like
PGSC0003DMG400022062	_	-1.59779598596832	CTSD	Aspartic proteinase
PGSC0003DMG400022725	-1.32448303334588	-3.0281341754342		subtilisin-like protease
PGSC0003DMG400024537	-6.6309642971692	-6.13514732917009		aspartic
PGSC0003DMG400024538	-5.92631881263762	-6.7620281118606		aspartic
PGSC0003DMG400024970	2.5068937554584	3.02171618276912		subtilisin-like
PGSC0003DMG400024971	3.31043944389508	_		peptidase (S8 and S53, subtilisin, kexin, sedolisin
PGSC0003DMG400025293	-2.48791531108023	-3.19369462587984		aspartic proteinase
PGSC0003DMG400025470	-1.86877595063742	-1.21440147045132		aspartic proteinase
PGSC0003DMG400025964	-2.42516245446666	-2.48839831690438		SENTRIN/SUMO-SPECIFIC PROTEASE
PGSC0003DMG400028737	-1.20731944172799	-1.49198035228207		subtilisin-like
PGSC0003DMG400028948	1.80999819721832	1.56117073458185		zinc metalloprotease
PGSC0003DMG400029158	1.19943598650021	_	SCPL12	Carboxypeptidase
PGSC0003DMG400030172	_	-2.77735789729055		aspartic proteinase
PGSC0003DMG400030957	_	-1.71224537296158		cysteine proteinase
PGSC0003DMG400033928	1.49982865124041	_		peptidase S41 family protein
PGSC0003DMG400035001	-4.52389625881142	-6.80077093792999	OSI9968	subtilisin-like protease SDD1-like
PGSC0003DMG400036797	-2.5466028263041	-2.32603907131762		peptidase (S8 and S53, subtilisin, kexin, sedolisin
PGSC0003DMG400037065	-6.40940168639577	-5.55897703084229		aspartic protease At2g35615-like
PGSC0003DMG400037894	-2.24407685036971	_		aspartic proteinase
PGSC0003DMG400038332	_	2.3523273888301	FG6572.1	subtilisin-like
PGSC0003DMG400041402	_	-3.11784733521617		aspartic proteinase
PGSC0003DMG400042320	-1.88886064342313	_	OSI31447	aspartic
PGSC0003DMG400043592	-2.3434216833584	-2.67501129715228	OSI31447	Aspartyl protease
PGSC0003DMG400045121	-3.22301641672589	-2.23331366744048	OSI31447	Aspartyl protease
PGSC0003DMG401000585	_	-2.13557806494369		peptidase (S8 and S53, subtilisin, kexin, sedolisin
PGSC0003DMG401000860	1.00229708419429	_		serine carboxypeptidase-like
PGSC0003DMG401008987	-4.49478961568642	-6.77198915940363		aspartic
PGSC0003DMG401012908	-1.89118287057732	-2.31981550510014	SCPL12	Carboxypeptidase
PGSC0003DMG401012961	1.31020441661332	_		aspartic proteinase
PGSC0003DMG401023161	1.51556056503785	_	OSI35527	Ulp1 protease family protein
PGSC0003DMG401024517	-2.10990774178968	-1.99621918106662		Peptidase family S49
PGSC0003DMG402000860	1.98242838663375	_		Carboxypeptidase
PGSC0003DMG402003285	-2.28153400982813	-2.27618861435045		peptidase (S8 and S53, subtilisin, kexin, sedolisin
PGSC0003DMG402007028	1.41239044279142	_	SCPL12	Carboxypeptidase
PGSC0003DMG402008987	-8.11133734920869	-4.98342826152978		aspartic
PGSC0003DMG402011802	-1.07048405530784	_		subtilase family
PGSC0003DMG402027687	-3.34685842385928	-3.85269631567023	CBP1	Carboxypeptidase
Protein glycosylation
PGSC0003DMG400002423	-4.84287594890003	_		UDP-GlcNAc beta-Gal beta-1,3-N-acetylglucosaminyltransferase
PGSC0003DMG400007143	-1.82844056733356	-2.02270705503808	ST6GAL1	sialyltransferase family domain containing protein, expressed
PGSC0003DMG400008736	1.79196460999595	_		Beta-1,3-galactosyltransferase
PGSC0003DMG400018405	-3.64675742884215	-2.581701233553		Beta-1,3-galactosyltransferase
PGSC0003DMG400024567	-1.94621994629401	-2.30676218175694	OSI1313	Beta-1,3-galactosyltransferase
PGSC0003DMG400027874	1.11482766040977	_		Beta-1,3-galactosyltransferase
PGSC0003DMG400029547	-1.40882248128845	_		Beta-1,3-galactosyltransferase
PGSC0003DMG401014680	_	-1.58783718187982	MGAT1	mannosyl (alpha-1,3-)-glycoprotein beta-1,2-N-acetylglucosaminyltransferase
PGSC0003DMG402006223	-1.24994212501997	_	CORE3FT	(Alpha (1,3) fucosyltransferase
PGSC0003DMG403014680	-1.83201815734007	-1.58928731313533	MGAT1	mannosyl (alpha-1,3-)-glycoprotein beta-1,2-N-acetylglucosaminyltransferase
PGSC0003DMG403022314	-1.95765292675012	-1.53239567549402		Beta-1,3-galactosyltransferase
PGSC0003DMG400012635	_	-1.30067511699617	MGAT3	glycosyl transferase family 17 protein
PGSC0003DMG400015730	-6.6088798971408	-4.84204587916759	MGAT3	glycosyl transferase family 17 protein
PGSC0003DMG400018611	-1.66968195309556	-3.58940189934205	MGAT3	glycosyl transferase family 17 protein
PGSC0003DMG400030897	1.44818184304331	_	MGAT3	glycosyl transferase family 17 protein
PGSC0003DMG400023146	1.73516468842652	_		Protein arginine n-methyltransferase
PGSC0003DMG400017396	1.02459966185719	1.00651914718866	PHYC	Regulatory photoreceptor which exists in two forms that are reversibly interconvertible by light the Pr form that absorbs maximally in the red region of the spectrum and the Pfr form that absorbs maximally in the far-red region
PGSC0003DMG400024017	1.67729980460783	_	PHYB	Regulatory photoreceptor which exists in two forms that are reversibly interconvertible by light the Pr form that absorbs maximally in the red region of the spectrum and the Pfr form that absorbs maximally in the far-red region
Protease inhibitors
PGSC0003DMG400009513	_	5.94979635151172		Aspartic protease inhibitor 5
PGSC0003DMG400009511	2.78425082606894	7.86130120785485		Aspartic protease inhibitor 5
PGSC0003DMG400026899	_	5.93871010059698		Aspartic protease inhibitor 8
PGSC0003DMG400005950	_	5.50784945971463		cystatin
PGSC0003DMG400018648	-1.92318923799858	-1.79603284319321		cystatin
PGSC0003DMG400020811	1.28818460702855	_		Cystatin
PGSC0003DMG400006633	-1.30359246410804	-1.25804740447018		Cystatin
PGSC0003DMG400010143	3.49181290332545	6.32914733459066		Cystation
PGSC0003DMG400010139	4.34861776807878	6.25152373579514		Cysteine protease inhibitor 1
PGSC0003DMG400010137	_	5.92537979404071		Cysteine protease inhibitor 1
PGSC0003DMG400010145	4.12553833430473	8.19738157401681		Cysteine protease inhibitor 1
PGSC0003DMG400026473	-2.678056366227	-2.45156871337064		Cysteine protease inhibitor 9
PGSC0003DMG400017928	1.32576813501892	1.5566110248331		Cysteine proteinase inhibitor
PGSC0003DMG400010147	5.8924826384391	7.09957808390092		Cysteine proteinase inhibitor
PGSC0003DMG400015267	_	3.68405806342756		Kunitz-type enzyme inhibitor S9C11
PGSC0003DMG400026967	-5.52145151399163	_		Kunitz-type protease inhibitor
PGSC0003DMG400009512	_	4.38546427182501		Kunitz-type protease inhibitor KPI-D12
PGSC0003DMG400010146	5.79983382014205	11.7839980093166		Kunitz-type proteinase inhibitor
PGSC0003DMG400018328	-1.91690046798148	_		Kunitz-type tuber invertase inhibitor
PGSC0003DMG400009268	_	4.00393128524336		Potato type II proteinase inhibitor family
PGSC0003DMG400009267	_	-2.46412098766526		Proteinase inhibitor
PGSC0003DMG400030593	-5.41874895630798	-4.48515075965914		Proteinase inhibitor
PGSC0003DMG400002110	-4.61092950626702	_		Proteinase inhibitor IIa
PGSC0003DMG400011009	1.63726693951198	1.56908653171287		Proteinase inhibitor type-2 CEVI57
PGSC0003DMG400008546	3.6688598734622	8.06316313572269		Subtilisin inhibitor 1
PGSC0003DMG400010141	_	6.18485548876447		Trypsin and protease inhibitor
PGSC0003DMG400027053	-4.1318741238795	-4.38932451951972		Trypsin and protease inhibitor
PGSC0003DMG400027052	-3.29007207669244	-3.06284027538684		trypsin and protease inhibitor family protein Kunitz family protein
PGSC0003DMG400010128	2.59552437761258	5.86645419131642		trypsin and protease inhibitor family protein Kunitz family protein
PGSC0003DMG400010170	_	5.36813699582206		trypsin and protease inhibitor family protein Kunitz family protein
PGSC0003DMG400017588	-3.83070000340711	-4.01840577508153		trypsin and protease inhibitor family protein Kunitz family protein
PGSC0003DMG400017587	-3.6050226532241	-3.64011969682797		wound-induced proteinase inhibitor 1-like
PGSC0003DMG400003056	_	4.81759624134509		wound-induced proteinase inhibitor 1-like
PGSC0003DMG400012089	5.3629707549383	6.27903197828965		wound-induced proteinase inhibitor 1-like
PGSC0003DMG400030996	1.68093073436677	_		wound-induced proteinase inhibitor 1-like
