## Supplementary Table 8 for "Transcriptional profiling of potato (*Solanum tuberosum* L.) during a compatible interaction with the root-knot nematode, *Meloidogyne javanica*"

### Sheet: Table S8
Table S8.List of primer used for RT-qPCR for validation of RNA-seq results
Gene ID	Gene annotation	Primer sequence
PGSC0003DMG400029916	Actin-depolymerizing factor	GGAGAAGCTTGGAAACCCCG	F
		TGATGTGTCGGGAGACCAGG	R
PGSC0003DMG400021623	Amino acid transporter	GGCTCATTAGTTGGTGTTGGG	F
		GCCCTCTTCAGACTTTTCGC	R
PGSC0003DMG400012318	WRKY29	CAACAACAAGTGGTGGCTCC	F
		CATCCCTTTGAACTGCTGCAC	R
PGSC0003DMG400026191	Scarecrow-like protein	TGGGTGCTCAACAATTTGGC	F
		CCCTGCTAGCTCAGTCACAC	R
PGSC0003DMG400021856	GlutaRedoxin	AATGTCTTGGAGCGAACCCC	F
		CTCCGAACAACTCTCCTCCG	R
PGSC0003DMG400031791	pectinesterase	GAGACGGTTTGTTCAGCGTC	F
		TCCATTTGGGGAAACCGTCA	R
PGSC0003DMG400006480	jasmonate-zim-domain protein 10	CGTCGTCGTTGCCTCTTCTT	F
		CTGTTGATTGCCTCCTTGTGC	R
PGSC0003DMG400026855	chitinase	TGAAACTACTGGAGGATGGGC	F
		AATTTGGATGGAGCCTCGTC	R
PGSC0003DMG400029672	auxin-induced protein	TGGGAAGAGTTTTGGGAGGGG	F
		GTTGGTCCTTGCTCTTGCCC	R
18s rRNA	18s rRNA	TGCATGGCCGTTCTTAGTTG	F
		AAACTTCCGCGGCCTAAAAG	R
PGSC0003DMG400012522	Elongation factor 1-α (ef1α)	TGTTGAGATGCACCACGAAG	F
		AGGCAACAAAACCACGCTTC	R
